# Expanded Analysis of Pigmentation Genetics in UK Biobank

**DOI:** 10.1101/2022.01.30.478418

**Authors:** Erola Pairo-Castineira, Jaime Cornelissen, Konrad Rawlik, Oriol Canela-Xandri, Stacie K. Loftus, William J. Pavan, Kevin M. Brown, Albert Tenesa, Ian J. Jackson

**Affiliations:** MRC Human Genetics Unit, Institute of Genetics and Cancer, University of Edinburgh, EH4 2XU, UK; Roslin Institute, University of Edinburgh, Easter Bush, EH25 9RG, UK; National Human Genome Research Institute, National Institutes of Health, Bethesda, MD 20892-2152, USA; Division of Cancer Epidemiology and Genetics, National Cancer Institute, National Institutes of Health, Bethesda, MD 20892, USA

## Abstract

The genetics of pigmentation is an excellent model for understanding gene interactions in a trait almost entirely unaffected by environment. We have analysed pigmentation phenotypes in UK Biobank using DISSECT, a tool which enables genome-wide association studies (GWAS) whilst accounting for relatedness between individuals, and thus allows a much larger cohort to be studied. We have increased the number of candidate genes associated with red and blonde hair colour, basal skin colour and tanning response to UV radiation. As previously described, we find almost all red hair individuals have two variant *MC1R* alleles; exome sequence data expands the number of associated coding variants. Rare red-headed individuals with only a single *MC1R* variant are enriched for an associated eQTL at the *ASIP* gene. We find that females are most likely to self-report red or blonde hair, paler skin and less tanning ability than men, and that variants at *KITLG, MC1R, OCA2* and *IRF4* show significant sex differences in effect. After taking sex into account, pigmentation phenotypes are not correlated with sex hormone levels, except for tanning ability, which shows a positive correlation with testosterone in men. Across the UK there is a correlation between place of birth and hair colour; red hair being more common in the north and west, whilst blonde hair is more common in the east. Combining GWAS with transcriptome data to generate a transcriptome wide association study identifies candidate genes whose expression in skin or melanocytes shows association with pigmentation phenotypes. A comparison of candidates associated with different pigmentation phenotypes finds that candidates for blonde hair, but not skin colour, are enriched for skin and hair genes suggesting that it may be hair shape and structure that impacts hair colour, rather than the melanocyte/keratinocyte interaction.
