## Supplementary Table 5 for "Expanded Analysis of Pigmentation Genetics in UK Biobank"

### Sheet: mc1r-WES-variants-paper
variant	rsid	MAF	MAC
16:89919246:C:T	rs375789795	0.0002716	109
16:89919342:I:1	rs796296176	0.004493	1803
16:89919362:G:A	rs779504604	2.741e-05	11
16:89919370:G:A	rs200050206	0.001774	712
16:89919395:T:C	NA	2.492e-06	1
16:89919436:G:T	rs1805005	0.1191	47780
16:89919457:C:T	rs372590533	5.482e-05	22
16:89919458:G:A	rs34090186	0.0001346	54
16:89919467:A:C	rs1212676023	3.24e-05	13
16:89919497:T:C	NA	9.968e-06	4
16:89919499:G:C	rs772286882	1.495e-05	6
16:89919505:T:C	rs34474212	0.0002666	107
16:89919506:C:T	rs777024553	4.984e-05	20
16:89919510:C:A	rs1805006	0.01236	4959
16:89919523:G:A	rs34540312	6.978e-05	28
16:89919523:G:C	rs34540312	4.735e-05	19
16:89919532:G:A	rs2228479	0.09513	38173
16:89919542:C:T	rs34158934	0.0004261	171
16:89919617:T:C	rs33932559	0.000304	122
16:89919641:T:A	rs374235260	7.477e-06	3
16:89919641:T:C	rs374235260	7.974e-05	32
16:89919650:G:A	rs370094672	0.0001371	55
16:89919680:A:T	rs1434063620	9.968e-06	4
16:89919682:C:A	rs752927306	7.477e-06	3
16:89919682:C:T	rs752927306	6.23e-05	25
16:89919683:G:A	rs11547464	0.006918	2776
16:89919703:G:A	rs374423188	0.0001346	54
16:89919709:C:T	rs1805007	0.0964	38685
16:89919714:C:A	rs201326893	0.0003638	146
16:89919722:T:C	rs1110400	0.01159	4650
16:89919725:T:C	rs201975178	8.971e-05	36
16:89919736:C:T	rs1805008	0.08323	33398
16:89919746:G:A	rs885479	0.05089	20422
16:89919753:I:1	NA	1.246e-05	5
16:89919770:C:A	rs373224783	6.479e-05	26
16:89919772:A:C	NA	7.476e-06	3
16:89919773:G:T	rs376670171	0.0001919	77
16:89919794:I:1	rs555179612	0.001602	643
16:89919820:G:A	rs774680166	4.984e-06	2
16:89919841:T:G	rs377580634	6.479e-05	26
16:89919844:T:C	rs3212366	0.0009296	373
16:89919850:G:C	rs746795719	4.984e-06	2
16:89919865:A:G	rs374355873	1.495e-05	6
16:89919895:C:T	rs200000734	0.0004785	192
16:89919983:C:T	rs200051702	0.0001396	56
16:89920013:T:A	rs767276470	2.243e-05	9
16:89920024:C:T	rs200215218	7.725e-05	31
16:89920072:I:3	rs765090747	9.968e-06	4
16:89920090:A:G	rs201171524	0.0002617	105
16:89920095:C:A	rs202197434	0.0002691	108
16:89920100:A:G	rs141177570	7.725e-05	31
16:89920114:D:3	rs1567758631	5.233e-05	21
16:89920118:T:G	rs753749977	6.23e-05	25
16:89920123:T:C	rs369542041	7.476e-06	3
16:89920124:G:C	NA	2.492e-06	1
16:89920130:C:A	rs1555623912	4.984e-06	2
16:89920138:G:C	rs1805009	0.02458	9864
16:89920175:G:A	rs368507952	0.0004411	177
16:89920202:G:C	rs377248188	1.495e-05	6
16:89920214:C:T	rs188982766	4.237e-05	17
16:89920296:T:A	rs575176457	7.508e-05	30
