## Supplementary Table 8 for "Expanded Analysis of Pigmentation Genetics in UK Biobank"

### Sheet: Supplementary Table8 sex differ
CHR	SNP	BP	A1	A2	beta.male	se.male	p.male	beta.female	se.female	p.female	p.value
12	rs12821256	89328335	T	C	-0.044168	0.0012105	1.4091e-290	-0.054188	0.0012103	2.25e-308	4.81031e-09
12	rs1508595	88986016	A	G	-0.01609	0.0010469	2.8217e-53	-0.024168	0.0010403	2.95e-119	4.41637e-08
12	rs1586869	88980649	G	A	-0.016086	0.0010475	3.4032e-53	-0.024189	0.0010408	2.3718e-119	4.0793e-08
12	rs2717406	88996581	A	T	-0.013922	0.00095964	1.1514e-47	-0.022049	0.00095479	7.2999e-118	1.93118e-09
15	rs10162958	28507825	G	A	-0.061079	0.0019285	1.2748e-219	-0.078237	0.0019224	2.25e-308	2.95485e-10
15	rs11074326	28416427	C	T	-0.059736	0.0018806	7.0723e-221	-0.077016	0.0018715	2.25e-308	7.36538e-11
15	rs111334430	28472398	A	G	-0.05906	0.0018814	8.5108e-216	-0.076175	0.0018749	2.25e-308	1.16651e-10
15	rs112234619	28401889	G	T	-0.059606	0.0018883	3.5249e-218	-0.07695	0.0018803	2.25e-308	7.58912e-11
15	rs1129038	28356859	T	C	0.077825	0.000953	2.25e-308	0.095012	0.00094751	2.25e-308	1.88563e-37
15	rs11631797	28502279	G	A	0.065422	0.0011678	2.25e-308	0.080246	0.0011605	2.25e-308	2.17522e-19
15	rs12438302	28538616	A	G	-0.061556	0.0014463	2.25e-308	-0.073134	0.00144	2.25e-308	1.40395e-08
15	rs12591531	28427916	G	A	0.061826	0.0014454	2.25e-308	0.07356	0.0014397	2.25e-308	8.83316e-09
15	rs12592282	28429273	A	G	-0.059299	0.0018843	7.1469e-217	-0.07674	0.0018769	2.25e-308	5.46051e-11
15	rs12592363	28487329	A	G	-0.05926	0.0018846	1.6416e-216	-0.076314	0.0018784	2.25e-308	1.46255e-10
15	rs12592730	28530359	A	G	-0.059015	0.0018822	2.6775e-215	-0.076178	0.0018754	2.25e-308	1.05075e-10
15	rs12593929	28359258	A	G	0.061029	0.0018279	9.2449e-244	0.078321	0.001817	2.25e-308	1.95666e-11
15	rs12595630	28486724	C	T	-0.059077	0.0018806	4.2475e-216	-0.076145	0.0018742	2.25e-308	1.28869e-10
15	rs12595735	28534660	T	C	-0.06163	0.0014434	2.25e-308	-0.073544	0.0014371	2.25e-308	4.93672e-09
15	rs12904397	28481303	C	G	-0.059241	0.0018802	2.2483e-217	-0.076104	0.0018739	2.25e-308	2.11879e-10
15	rs12913832	28365618	G	A	0.078795	0.00095776	2.25e-308	0.095964	0.00095154	2.25e-308	4.76329e-37
15	rs12916300	28410491	T	C	0.072467	0.00097057	2.25e-308	0.087598	0.00096496	2.25e-308	2.06124e-28
15	rs13379587	28463254	A	G	-0.059431	0.0018787	4.2419e-219	-0.076482	0.001871	2.25e-308	1.26911e-10
15	rs141538748	28549268	T	C	-0.058921	0.0018917	1.7427e-212	-0.076429	0.0018875	2.25e-308	5.69038e-11
15	rs141685696	28354427	A	C	-0.063073	0.0014586	2.25e-308	-0.074868	0.0014529	2.25e-308	1.00898e-08
15	rs145688468	28397281	A	G	-0.059706	0.0018866	2.8098e-219	-0.076979	0.0018778	2.25e-308	8.63435e-11
15	rs148632780	28565956	T	G	-0.061592	0.0014539	2.25e-308	-0.073438	0.0014473	2.25e-308	7.72238e-09
15	rs1614575	28562998	C	T	0.068315	0.0011175	2.25e-308	0.084646	0.0011094	2.25e-308	3.358e-25
15	rs1635166	28539834	T	C	0.064251	0.001163	2.25e-308	0.079102	0.0011562	2.25e-308	1.35497e-19
15	rs1635168	28535266	C	A	0.05951	0.0018186	3.0071e-234	0.077087	0.0018104	2.25e-308	7.40087e-12
15	rs1667390	28537701	T	C	0.064961	0.001166	2.25e-308	0.079768	0.0011589	2.25e-308	2.11985e-19
15	rs1667394	28530182	T	C	0.068395	0.0011064	2.25e-308	0.084567	0.0010984	2.25e-308	3.28947e-25
15	rs16950927	28490368	T	G	-0.059063	0.0018808	5.8573e-216	-0.076123	0.0018744	2.25e-308	1.3204e-10
15	rs16950941	28502744	A	G	-0.058884	0.0018809	1.2431e-214	-0.07616	0.0018739	2.25e-308	7.67482e-11
15	rs16950949	28506833	A	G	-0.061737	0.0014483	2.25e-308	-0.073309	0.0014415	2.25e-308	1.48665e-08
15	rs16950979	28520506	G	A	-0.059032	0.0018817	1.6118e-215	-0.076177	0.0018749	2.25e-308	1.08644e-10
15	rs16950987	28526228	A	G	-0.059218	0.001874	1.216e-218	-0.076266	0.0018663	2.25e-308	1.1495e-10
15	rs16950993	28532120	G	A	-0.059193	0.0018749	3.0472e-218	-0.076365	0.0018673	2.25e-308	8.61538e-11
15	rs2016236	28518569	T	A	-0.059231	0.0018739	9.6812e-219	-0.076257	0.0018663	2.25e-308	1.2129e-10
15	rs2016277	28517969	G	A	-0.059242	0.0018739	7.9418e-219	-0.076276	0.0018662	2.25e-308	1.18762e-10
15	rs2238289	28453215	G	A	-0.065371	0.0011801	2.25e-308	-0.07982	0.001173	2.25e-308	3.82781e-18
15	rs2240201	28514280	G	C	-0.059215	0.0018737	1.1247e-218	-0.076205	0.0018662	2.25e-308	1.32205e-10
15	rs2240202	28510895	A	G	-0.059038	0.0018814	1.2516e-215	-0.076153	0.0018748	2.25e-308	1.16519e-10
15	rs2240203	28494202	C	T	-0.059213	0.0018733	9.4171e-219	-0.076271	0.0018655	2.25e-308	1.10221e-10
15	rs2240204	28494032	G	A	0.059249	0.0018879	1.1081e-215	0.07644	0.0018812	2.25e-308	1.11658e-10
15	rs2346039	28538411	C	G	-0.058764	0.0018844	5.463e-213	-0.076136	0.0018791	2.25e-308	6.67085e-11
15	rs2346050	28522684	C	T	-0.059192	0.0018737	1.6482e-218	-0.076274	0.0018662	2.25e-308	1.05117e-10
15	rs2346051	28522602	G	A	-0.059015	0.0018816	1.99e-215	-0.076169	0.0018748	2.25e-308	1.05999e-10
15	rs2525913	28457294	G	A	-0.059331	0.0018772	1.0381e-218	-0.07647	0.0018703	2.25e-308	9.94301e-11
15	rs2525936	28441817	T	G	0.065681	0.0011674	2.25e-308	0.080685	0.0011605	2.25e-308	7.86986e-20
15	rs3862443	28481196	A	G	-0.058883	0.0019096	2.623e-208	-0.076133	0.0019035	2.25e-308	1.5772e-10
15	rs3935591	28374012	C	T	0.0666	0.00117	2.25e-308	0.081424	0.0011625	2.25e-308	2.52127e-19
15	rs3940272	28468723	G	T	0.065544	0.0011671	2.25e-308	0.080364	0.0011601	2.25e-308	2.13927e-19
15	rs4372669	28470215	C	G	-0.062077	0.0014452	2.25e-308	-0.073626	0.001439	2.25e-308	1.48907e-08
15	rs4778138	28335820	A	G	0.046355	0.0012546	7.6907e-298	0.057386	0.0012541	2.25e-308	5.02157e-10
15	rs4778237	28333046	A	G	-0.054106	0.0010699	2.25e-308	-0.065024	0.0010667	2.25e-308	4.95253e-13
15	rs4778241	28338713	C	A	0.05484	0.0010733	2.25e-308	0.065957	0.0010704	2.25e-308	2.23478e-13
15	rs57079108	28419974	T	C	-0.059477	0.0018857	7.9365e-218	-0.07687	0.0018781	2.25e-308	6.35076e-11
15	rs58164482	28422819	T	C	-0.059582	0.0018782	2.5447e-220	-0.076951	0.0018695	2.25e-308	5.59205e-11
15	rs58395411	28536119	G	C	-0.058779	0.0018847	4.8658e-213	-0.076149	0.0018792	2.25e-308	6.73553e-11
15	rs58764974	28532302	T	G	-0.059022	0.0018826	3.053e-215	-0.076242	0.0018757	2.25e-308	9.19001e-11
15	rs58843292	28345931	G	A	0.057188	0.0017579	1.4702e-231	0.074003	0.0017513	2.25e-308	1.23162e-11
15	rs60025758	28484131	C	T	-0.059196	0.0018732	1.202e-218	-0.076217	0.0018655	2.25e-308	1.20739e-10
15	rs60107275	28381537	A	G	-0.06308	0.0020359	2.7555e-210	-0.080575	0.002025	2.25e-308	1.11072e-09
15	rs61266109	28381536	C	T	-0.063151	0.0020349	5.785e-211	-0.080517	0.0020238	2.25e-308	1.43967e-09
15	rs61368565	28381381	A	G	-0.059846	0.0018872	3.6944e-220	-0.077047	0.0018786	2.25e-308	1.04937e-10
15	rs61460557	28460620	C	T	-0.05934	0.0018793	2.684e-218	-0.076541	0.0018716	2.25e-308	8.85404e-11
15	rs61511707	28416913	G	A	-0.059599	0.0018876	2.8277e-218	-0.076929	0.0018793	2.25e-308	7.70718e-11
15	rs61585051	28370389	C	T	0.059396	0.0018887	1.4893e-216	0.076634	0.0018785	2.25e-308	9.72634e-11
15	rs61756152	28412872	A	G	-0.062178	0.0014453	2.25e-308	-0.073754	0.0014391	2.25e-308	1.38152e-08
15	rs61756153	28422609	T	C	-0.060391	0.0019537	2.6196e-209	-0.078084	0.0019483	2.25e-308	1.4314e-10
15	rs6497287	28440287	C	T	-0.062089	0.001445	2.25e-308	-0.073662	0.0014391	2.25e-308	1.38864e-08
15	rs6497292	28496195	G	A	-0.05925	0.0018736	5.795e-219	-0.076276	0.0018657	2.25e-308	1.20059e-10
15	rs6497293	28496868	C	G	0.065432	0.0011679	2.25e-308	0.08031	0.0011607	2.25e-308	1.62962e-19
15	rs7163496	28497402	C	T	-0.059231	0.0018733	6.8419e-219	-0.076305	0.0018657	2.25e-308	1.06144e-10
15	rs7164220	28341609	A	C	0.043845	0.0013986	3.1803e-215	0.054879	0.0014	2.25e-308	2.46404e-08
15	rs7165158	28397812	G	A	-0.059751	0.0018805	5.1007e-221	-0.077072	0.0018716	2.25e-308	6.64422e-11
15	rs7170852	28427986	A	T	0.059594	0.001123	2.25e-308	0.072449	0.0011171	2.25e-308	4.83633e-16
15	rs7183877	28365733	A	C	-0.062673	0.0014457	2.25e-308	-0.074396	0.0014394	2.25e-308	9.11949e-09
15	rs72625136	28348130	T	C	-0.056269	0.0019059	3.5692e-191	-0.072762	0.0018965	2.25e-308	8.56106e-10
15	rs72714142	28426815	A	C	-0.06203	0.0014447	2.25e-308	-0.073608	0.0014386	2.25e-308	1.35635e-08
15	rs72714143	28437061	G	A	-0.062044	0.0014453	2.25e-308	-0.073671	0.0014393	2.25e-308	1.19615e-08
15	rs72714147	28478799	A	G	-0.062037	0.0014452	2.25e-308	-0.073575	0.001439	2.25e-308	1.53661e-08
15	rs73362608	28427801	T	A	-0.059387	0.0018758	1.907e-219	-0.076827	0.0018678	2.25e-308	4.4502e-11
15	rs73362658	28468893	A	G	-0.059434	0.0018777	2.3657e-219	-0.076441	0.0018702	2.25e-308	1.38699e-10
15	rs7402990	28384491	A	G	-0.062708	0.0014459	2.25e-308	-0.074313	0.0014399	2.25e-308	1.29198e-08
15	rs7403279	28383565	C	T	0.069644	0.0011093	2.25e-308	0.085719	0.0011007	2.25e-308	8.10396e-25
15	rs74400391	28434359	T	C	-0.059272	0.0018833	6.9739e-217	-0.076745	0.0018761	2.25e-308	4.93166e-11
15	rs74417197	28460144	T	C	-0.059274	0.0018865	3.4421e-216	-0.076386	0.0018805	2.25e-308	1.32564e-10
15	rs74853090	28541579	A	G	-0.058556	0.0018836	1.1084e-211	-0.075914	0.0018789	2.25e-308	6.82966e-11
15	rs74872915	28400485	G	A	-0.059989	0.0018923	4.9156e-220	-0.077335	0.0018835	2.25e-308	8.20124e-11
15	rs74940492	28529071	T	G	-0.059022	0.0018818	2.0217e-215	-0.076115	0.0018751	2.25e-308	1.2403e-10
15	rs7494942	28364059	G	A	0.069692	0.0011086	2.25e-308	0.08575	0.0011001	2.25e-308	8.52047e-25
15	rs74950057	28455346	G	C	-0.059232	0.0018852	3.5372e-216	-0.076322	0.0018788	2.25e-308	1.35334e-10
15	rs7495114	28416300	A	G	-0.059605	0.0018878	2.8138e-218	-0.076938	0.0018795	2.25e-308	7.68489e-11
15	rs7495174	28344238	G	A	-0.056296	0.0017487	8.3393e-227	-0.07295	0.0017421	2.25e-308	1.50989e-11
15	rs7496228	28396189	C	G	-0.059704	0.0018866	2.9548e-219	-0.076952	0.0018778	2.25e-308	9.18926e-11
15	rs7496326	28344695	T	C	-0.05664	0.0017543	4.1158e-228	-0.073551	0.0017485	2.25e-308	8.63496e-12
15	rs7497270	28344328	T	C	-0.056276	0.001749	1.4032e-226	-0.072939	0.0017426	2.25e-308	1.4882e-11
15	rs7497759	28416205	T	C	-0.05976	0.0018806	4.6349e-221	-0.077028	0.0018714	2.25e-308	7.58181e-11
15	rs75165924	28380258	T	C	-0.059098	0.0018812	4.1197e-216	-0.076097	0.0018721	2.25e-308	1.50309e-10
15	rs75501824	28477353	T	G	-0.059065	0.0018811	6.5795e-216	-0.076181	0.0018745	2.25e-308	1.15444e-10
15	rs75973130	28524363	A	G	-0.059012	0.0018816	2.1169e-215	-0.076166	0.0018748	2.25e-308	1.05999e-10
15	rs76228202	28473961	T	C	-0.059051	0.0018811	8.4286e-216	-0.076173	0.0018745	2.25e-308	1.13737e-10
15	rs76512054	28412347	G	T	-0.059609	0.0018882	3.2563e-218	-0.07694	0.0018801	2.25e-308	7.81255e-11
15	rs76517692	28415422	G	A	-0.05961	0.0018876	2.3726e-218	-0.076934	0.0018794	2.25e-308	7.83251e-11
15	rs76653853	28471197	C	T	-0.059061	0.0018811	7.238e-216	-0.076179	0.0018746	2.25e-308	1.15002e-10
15	rs76654715	28501889	T	C	-0.059016	0.0018809	1.3554e-215	-0.076082	0.0018744	2.25e-308	1.3024e-10
15	rs76704029	28546173	C	T	-0.061545	0.0014471	2.25e-308	-0.073135	0.0014406	2.25e-308	1.37855e-08
15	rs76925859	28537015	G	T	-0.058794	0.0018844	3.2395e-213	-0.076167	0.0018787	2.25e-308	6.62344e-11
15	rs77186129	28354877	G	A	-0.059993	0.0018966	4.4387e-219	-0.077284	0.001887	2.25e-308	1.0271e-10
15	rs77416688	28532228	A	T	-0.059022	0.0018821	2.2925e-215	-0.076247	0.0018752	2.25e-308	8.9729e-11
15	rs77572354	28560722	G	C	-0.061566	0.0014544	2.25e-308	-0.073438	0.0014478	2.25e-308	7.24741e-09
15	rs78699119	28483001	C	T	-0.059088	0.0018803	3.0366e-216	-0.076175	0.0018736	2.25e-308	1.21699e-10
15	rs78980176	28433470	T	C	-0.059271	0.0018834	7.1437e-217	-0.076747	0.0018761	2.25e-308	4.90017e-11
15	rs79087600	28473794	C	T	-0.05906	0.0018811	7.1478e-216	-0.076176	0.0018745	2.25e-308	1.15444e-10
15	rs79097182	28511997	T	C	-0.059037	0.0018814	1.2631e-215	-0.076143	0.0018747	2.25e-308	1.19016e-10
15	rs79164713	28543630	A	C	-0.058768	0.0018852	7.7266e-213	-0.076177	0.0018804	2.25e-308	6.22914e-11
15	rs79286671	28534684	A	G	-0.062554	0.0014294	2.25e-308	-0.075244	0.0014248	2.25e-308	3.22223e-10
15	rs79476584	28399931	A	C	-0.059707	0.0018866	2.7519e-219	-0.076972	0.0018778	2.25e-308	8.80826e-11
15	rs79494067	28352753	A	G	-0.060405	0.0019185	4.4894e-217	-0.077755	0.0019089	2.25e-308	1.44807e-10
15	rs8023410	28543879	T	G	-0.058974	0.0018781	6.2684e-216	-0.076307	0.0018721	2.25e-308	6.30514e-11
15	rs8025035	28377772	T	C	0.061052	0.0018271	3.8783e-244	0.078409	0.0018162	2.25e-308	1.61248e-11
15	rs8028689	28488888	T	C	0.059192	0.0018779	1.5249e-217	0.076039	0.00187	2.25e-308	2.05812e-10
15	rs8030709	28472485	T	C	-0.059262	0.0018739	5.5827e-219	-0.076295	0.0018662	2.25e-308	1.19058e-10
15	rs8030941	28439020	T	C	-0.059612	0.0018847	4.9895e-219	-0.077033	0.0018768	2.25e-308	5.76288e-11
15	rs8031097	28439057	T	C	-0.05962	0.0018852	5.4924e-219	-0.077053	0.0018772	2.25e-308	5.65038e-11
15	rs8033952	28381723	A	C	0.059574	0.001813	3.3647e-236	0.076165	0.0018014	2.25e-308	8.49561e-11
15	rs8034699	28417150	G	A	-0.059745	0.0018805	5.6769e-221	-0.07703	0.0018713	2.25e-308	7.24832e-11
15	rs8036159	28499903	C	A	-0.059356	0.0018712	2.7137e-220	-0.076478	0.0018636	2.25e-308	8.96969e-11
15	rs8036480	28499459	C	T	-0.059213	0.0018734	1.0014e-218	-0.076295	0.0018658	2.25e-308	1.04281e-10
15	rs8039195	28516084	T	C	0.06538	0.0011676	2.25e-308	0.080189	0.0011603	2.25e-308	2.33041e-19
15	rs8041209	28443658	T	G	-0.05945	0.0018755	5.6008e-220	-0.076817	0.0018676	2.25e-308	5.32489e-11
15	rs8182028	28467935	C	T	-0.059244	0.0018851	2.8158e-216	-0.076348	0.0018788	2.25e-308	1.30588e-10
15	rs8182077	28467970	A	G	-0.059239	0.0018853	3.3306e-216	-0.076342	0.0018787	2.25e-308	1.31059e-10
15	rs916977	28513364	C	T	0.067408	0.0011318	2.25e-308	0.083268	0.001123	2.25e-308	2.59092e-23
16	Affx-35293625	89986117	C	T	-0.036676	0.0012797	2.6769e-180	-0.04768	0.0012775	4.8193e-304	1.16088e-09
16	rs112001009	90047605	G	A	0.030798	0.0012748	9.2467e-129	0.041556	0.001272	1.4026e-233	2.31784e-09
16	rs112119225	90063461	G	T	0.033961	0.0013211	1.6608e-145	0.046294	0.0013186	2.3898e-269	3.91215e-11
16	rs112153252	90059712	G	A	0.030696	0.0012765	1.3113e-127	0.041723	0.0012732	4.974e-235	9.58264e-10
16	rs112460025	90051337	G	T	0.03404	0.0013219	5.4544e-146	0.046294	0.0013196	6.143e-269	5.36025e-11
16	rs113178244	90056195	G	C	0.030808	0.0012752	8.8018e-129	0.041626	0.0012723	2.7893e-234	1.90777e-09
16	rs113891247	90047757	A	T	0.034367	0.0013232	1.7575e-148	0.046375	0.0013204	1.5137e-269	1.3295e-10
16	rs113955373	90043036	A	C	0.034928	0.0013677	1.2322e-143	0.046691	0.0013658	1.6287e-255	1.15954e-09
16	rs113974432	89721135	C	G	0.030266	0.0012476	7.8408e-130	0.04002	0.0012413	1.4756e-227	2.98557e-08
16	rs12918773	89741403	A	G	0.030331	0.0012457	9.0742e-131	0.039939	0.0012399	3.6185e-227	4.58818e-08
16	rs12921177	89708037	A	G	0.030129	0.0012535	1.7898e-127	0.039898	0.0012473	4.9175e-224	3.3063e-08
16	rs12921383	89859753	C	T	0.029332	0.0012312	2.7826e-125	0.039615	0.001227	3.1677e-228	3.30182e-09
16	rs12924124	89791126	T	C	0.03459	0.0013007	1.4922e-155	0.046041	0.0012974	3.8595e-275	4.57393e-10
16	rs12925026	89792856	T	C	0.034656	0.0013001	2.8494e-156	0.046176	0.0012967	4.782e-277	3.52424e-10
16	rs12931267	89818732	C	G	-0.035232	0.0012907	8.7204e-164	-0.046478	0.0012868	6.1791e-285	6.81167e-10
16	rs146972365	90022693	C	T	0.03498	0.0013266	5.5604e-153	0.047085	0.0013242	3.3102e-276	1.06053e-10
16	rs164752	89722390	A	G	-0.029577	0.0012344	1.0477e-126	-0.039295	0.0012292	8.5409e-224	2.42549e-08
16	rs34177108	89893375	A	C	0.026035	0.00088685	4.8959e-189	0.033924	0.00088231	2.25e-308	2.85964e-10
16	rs34265416	89769725	A	C	0.028839	0.0012219	5.4542e-123	0.038708	0.0012176	2.4852e-221	1.05782e-08
16	rs34357723	89886519	T	C	0.026059	0.00088059	4.7368e-192	0.033964	0.00087598	2.25e-308	1.96205e-10
16	rs34526810	89728475	A	G	0.030244	0.0012469	8.7324e-130	0.040004	0.0012408	1.4597e-227	2.88351e-08
16	rs34659644	89796017	A	G	0.034707	0.0013012	1.7584e-156	0.046282	0.0012978	8.4649e-278	3.00772e-10
16	rs34714188	89781756	A	T	0.035156	0.0013025	3.6289e-160	0.046208	0.0012993	2.626e-276	1.88608e-09
16	rs34878706	89723870	A	G	0.03026	0.0012473	7.623e-130	0.04002	0.001241	1.1434e-227	2.90567e-08
16	rs35026726	89791279	T	C	0.034591	0.0013005	1.3053e-155	0.046065	0.0012971	1.5676e-275	4.18981e-10
16	rs35063026	89736157	T	C	0.034231	0.001304	1.2146e-151	0.045508	0.0012987	2.5177e-268	8.92723e-10
16	rs35096708	89887249	A	G	0.026104	0.00088044	8.8923e-193	0.033936	0.00087578	2.25e-308	2.84925e-10
16	rs35414122	89742979	G	A	0.029804	0.0012344	1.2584e-128	0.039525	0.0012292	2.2513e-226	2.4016e-08
16	rs35415928	89724268	T	C	0.030263	0.0012474	7.6239e-130	0.040018	0.0012412	1.3636e-227	2.96454e-08
16	rs35749174	89716493	A	G	0.034133	0.0013001	1.1356e-151	0.045297	0.001295	2.2259e-267	1.17321e-09
16	rs35850949	89720724	A	C	0.03405	0.0012979	1.9098e-151	0.04536	0.0012927	4.4878e-269	6.6528e-10
16	rs4238832	90050261	T	C	-0.019219	0.00084318	7.4473e-115	-0.02577	0.00083904	9.1333e-207	3.64395e-08
16	rs4268748	90026512	C	T	0.020468	0.00084679	6.7727e-129	0.027074	0.00084334	1.1735e-225	3.24746e-08
16	rs45610233	90048395	C	T	-0.034901	0.0013488	2.1488e-147	-0.046208	0.0013454	6.9085e-258	2.93575e-09
16	rs4785702	89733206	A	G	0.030253	0.0012456	4.0498e-130	0.039964	0.0012394	1.2192e-227	3.26667e-08
16	rs4785763	90066936	C	A	-0.015754	0.00081643	6.8397e-83	-0.022162	0.00081292	2.0586e-163	2.66882e-08
16	rs4968051	89714981	C	T	0.030241	0.0012495	3.1227e-129	0.039946	0.0012432	4.862e-226	3.67011e-08
16	rs56850194	90043531	A	C	0.034476	0.0013471	3.0985e-144	0.046232	0.0013456	4.3193e-258	6.64671e-10
16	rs58827852	90058754	A	G	0.02989	0.0012685	1.3219e-122	0.040555	0.0012648	4.1131e-225	2.62117e-09
16	rs59038611	90065956	C	G	0.033931	0.001321	2.933e-145	0.046197	0.0013185	2.8773e-268	4.96539e-11
16	rs59574756	90067513	G	A	0.033819	0.001321	2.5164e-144	0.046269	0.0013189	5.8658e-269	2.56598e-11
16	rs62052243	90026152	G	A	0.018546	0.00081979	3.5301e-113	0.024976	0.00081592	2.1581e-205	2.70899e-08
16	rs71396950	89726550	A	G	0.034049	0.0012977	1.7408e-151	0.045355	0.0012926	4.6043e-269	6.7149e-10
16	rs71396951	89726593	C	G	0.034044	0.0012977	1.8953e-151	0.045352	0.0012926	4.9525e-269	6.66867e-10
16	rs72811597	89896005	G	C	0.022078	0.00087325	8.1711e-141	0.029221	0.00087062	2.1195e-246	6.9266e-09
16	rs73283845	90055664	T	C	0.030804	0.0012776	2.9008e-128	0.041725	0.0012744	1.3503e-234	1.43095e-09
16	rs73283859	90062520	C	G	0.033978	0.001323	3.0823e-145	0.046357	0.0013202	2.0309e-269	3.51436e-11
16	rs73283867	90066260	G	T	0.0339	0.001321	5.0773e-145	0.046186	0.0013186	4.1156e-268	4.628e-11
16	rs73283869	90067184	G	A	-0.033922	0.0013247	2.1573e-144	-0.046244	0.0013227	3.9902e-267	4.63305e-11
16	rs73283871	90067202	C	T	0.033809	0.0013208	2.6672e-144	0.04615	0.0013186	1.0238e-267	3.78125e-11
16	rs74336735	90065033	A	T	0.033889	0.0013215	8.2199e-145	0.046317	0.001319	1.9047e-269	2.80911e-11
16	rs74583214	90110798	T	C	0.030832	0.001317	4.7734e-121	0.04276	0.0013121	1.7888e-232	1.39767e-10
16	rs74800773	90024970	G	C	0.032812	0.0012686	2.8844e-147	0.043504	0.0012661	3.9031e-258	2.43888e-09
16	rs75319471	90064454	G	A	0.033924	0.0013216	4.3428e-145	0.046304	0.0013191	2.8976e-269	3.35606e-11
16	rs75570604	89846677	C	G	0.034939	0.0012946	3.8807e-160	0.046539	0.0012909	7.0683e-284	2.22512e-10
16	rs76265950	90085139	C	A	0.030375	0.0012825	7.7952e-124	0.041827	0.0012776	1.394e-234	2.51386e-10
16	rs76581091	90065100	C	T	0.033881	0.0013213	8.6328e-145	0.046284	0.0013188	3.7184e-269	3.05568e-11
16	rs77270200	90093075	G	A	-0.03032	0.0012848	5.7205e-123	-0.041798	0.0012802	2.5168e-233	2.47746e-10
16	rs77381714	90078022	C	T	0.033991	0.0013288	4.1471e-144	0.046546	0.0013259	2.7037e-269	2.25785e-11
16	rs77603042	90083239	G	A	0.030432	0.0012826	2.747e-124	0.041907	0.0012776	1.854e-235	2.31881e-10
16	rs77606435	90053691	G	C	0.034134	0.0013237	2.1388e-146	0.046373	0.0013216	4.7069e-269	6.02457e-11
16	rs77770855	90043010	A	G	0.034905	0.0013681	2.3903e-143	0.046661	0.0013664	5.5366e-255	1.20261e-09
16	rs78536691	90100471	C	T	0.030986	0.0013045	1.4807e-124	0.043103	0.0012995	1.0017e-240	4.68444e-11
16	rs78800020	90067136	G	C	-0.033781	0.0013213	5.9509e-144	-0.04618	0.001319	6.8719e-268	3.11103e-11
16	rs79139787	89795360	T	C	0.037223	0.0014184	1.5034e-151	0.04927	0.0014155	8.481e-265	1.83409e-09
16	rs79418450	90100505	C	G	0.031132	0.0013068	2.8811e-125	0.043273	0.0013023	1.4699e-241	4.67978e-11
16	rs8051733	90024206	G	A	0.019029	0.00082325	4.677e-118	0.025666	0.00081984	1.0132e-214	1.11346e-08
16	rs8063160	90054709	C	T	0.03073	0.0012752	3.8449e-128	0.041552	0.0012723	1.8471e-233	1.88184e-09
16	rs8063761	90027626	A	T	-0.018004	0.00082261	4.6227e-106	-0.024484	0.00081907	5.5755e-196	2.37588e-08
16	rs9939542	90053048	C	A	0.021027	0.00085986	6.9678e-132	0.027917	0.00085574	6.12e-233	1.35023e-08
6	rs11242982	537157	T	C	-0.019204	0.00080507	1.3805e-125	-0.025421	0.00080706	2.4785e-217	4.93189e-08
6	rs12202284	471136	A	C	-0.026943	0.00092407	1.6635e-186	-0.036394	0.0009252	2.25e-308	4.91748e-13
6	rs12203592	396321	C	T	0.056796	0.00093911	2.25e-308	0.073966	0.00093644	2.25e-308	2.45738e-38
6	rs12210050	475489	C	T	0.030394	0.000972	3.833e-214	0.041613	0.00097182	2.25e-308	3.28718e-16
6	rs62389423	421281	G	A	0.048871	0.0010209	2.25e-308	0.064023	0.0010207	2.25e-308	9.03688e-26
6	rs62389424	422631	A	C	-0.048195	0.0010132	2.25e-308	-0.063161	0.0010126	2.25e-308	1.5004e-25
6	rs9392026	453415	A	G	0.017422	0.00081034	2.0506e-102	0.024113	0.00081003	2.2475e-194	5.22912e-09
6	rs974455	485078	A	G	-0.013888	0.00094665	1.0465e-48	-0.021184	0.00094412	2.1544e-111	4.84027e-08
