## Supplementary Table 9 for "Expanded Analysis of Pigmentation Genetics in UK Biobank"

### Sheet: Supplementary Table9 sex differ
CHR	SNP	BP	A1	A2	beta.male	se.male	p.male	beta.female	se.female	p.female	p.value
1	rs12135223	6876764	A	G	0.036881	0.0083123	9.1279e-06	-0.023274	0.0070222	0.00091864	3.23499e-08
6	rs10900950	462968	T	C	-0.017239	0.0015295	1.8657e-29	-0.029893	0.001307	1.1842e-115	3.18152e-10
6	rs1113387	460901	C	T	-0.015201	0.0015219	1.7407e-23	-0.026429	0.0013013	1.2523e-91	2.0551e-08
6	rs11242897	456749	C	T	-0.015203	0.0015165	1.2019e-23	-0.02649	0.0012969	1.1735e-92	1.54551e-08
6	rs12203592	396321	C	T	0.053637	0.0018142	1.0341e-191	0.085725	0.0015491	2.25e-308	3.04963e-41
6	rs12210050	475489	C	T	0.03214	0.0018683	2.8249e-66	0.045923	0.0016007	1.0246e-180	2.11536e-08
6	rs1540771	466033	T	C	-0.016633	0.0015564	1.1924e-26	-0.02945	0.0013323	3.7005e-108	3.95022e-10
6	rs2316794	456344	T	C	-0.015216	0.001516	1.0625e-23	-0.026488	0.0012964	1.0466e-92	1.59598e-08
6	rs2797304	386636	G	A	-0.019231	0.0016095	6.8154e-33	-0.030987	0.0013788	9.9261e-112	2.90581e-08
6	rs3778607	403799	G	A	-0.018334	0.0015199	1.7092e-33	-0.029494	0.0013016	1.4617e-113	2.44664e-08
6	rs4246068	457987	A	G	-0.015471	0.0015183	2.2233e-24	-0.026624	0.0012981	2.1082e-93	2.36038e-08
6	rs4959270	457748	A	C	-0.015232	0.0015174	1.0517e-23	-0.026379	0.0012977	8.7972e-92	2.36535e-08
6	rs4959914	453825	A	C	-0.015173	0.0015177	1.5779e-23	-0.026793	0.0012979	1.3497e-94	5.92858e-09
6	rs55776749	452732	G	A	-0.014254	0.0015257	9.5029e-21	-0.025349	0.0013066	8.7984e-84	3.32487e-08
6	rs57182179	460515	T	C	-0.015287	0.0015206	9.0337e-24	-0.026417	0.0013008	1.3132e-91	2.66696e-08
6	rs62389423	421281	G	A	0.047656	0.0019672	1.8215e-129	0.075714	0.0016843	2.25e-308	2.36857e-27
6	rs62389424	422631	A	C	-0.047492	0.0019521	1.5051e-130	-0.075111	0.0016707	2.25e-308	5.98602e-27
6	rs6916402	425573	T	C	-0.017536	0.0015576	2.1454e-29	-0.029842	0.0013316	3.9305e-111	1.91067e-09
6	rs6925797	432050	T	C	-0.017441	0.0015669	9.0327e-29	-0.029048	0.0013387	2.6729e-104	1.78121e-08
6	rs6932522	433345	T	C	-0.016279	0.0015824	8.1508e-25	-0.028378	0.0013525	1.1831e-97	6.1648e-09
6	rs6935510	391623	A	C	0.019678	0.0016432	4.8731e-33	0.031675	0.0014066	3.5449e-112	2.91574e-08
6	rs75891606	502106	A	G	0.024645	0.0034253	6.2669e-13	0.050418	0.0029405	7.3491e-66	1.13548e-08
6	rs7773997	384970	C	T	-0.019792	0.0015895	1.404e-35	-0.031282	0.0013621	1.3385e-116	4.04249e-08
6	rs868094	464426	C	T	-0.017489	0.0015387	6.3318e-30	-0.030105	0.0013149	6.9425e-116	4.56981e-10
6	rs908026	455419	C	T	-0.014294	0.0015192	5.059e-21	-0.025795	0.0013003	1.6658e-87	8.85104e-09
6	rs9405666	431891	T	C	-0.01623	0.0015823	1.1153e-24	-0.028388	0.0013524	9.7827e-98	5.18999e-09
6	rs962517	462299	T	C	-0.01729	0.0015282	1.1455e-29	-0.029896	0.0013061	7.6959e-116	3.59407e-10
6	rs962518	461906	A	G	-0.016536	0.0015322	3.7972e-27	-0.029359	0.0013106	4.9477e-111	2.02038e-10
