## Supplementary Table 10 for "Expanded Analysis of Pigmentation Genetics in UK Biobank"

### Sheet: Supplementary Table10 sex diffe
CHR	SNP	BP	A1	A2	beta.male	se.male	p.male	beta.female	se.female	p.female	p.value
15	rs148825705	60519137	A	G	0.084742	0.030662	0.0057143	-0.1476	0.027423	7.3643e-08	1.62209e-08
16	Affx-35293625	89986117	C	T	-0.40551	0.0042576	2.25e-308	-0.36845	0.0038265	2.25e-308	9.54523e-11
16	rs112119225	90063461	G	T	0.38119	0.00441	2.25e-308	0.34871	0.0039604	2.25e-308	4.25985e-08
16	rs112233725	89693191	C	T	0.36753	0.0046367	2.25e-308	0.33104	0.0041582	2.25e-308	4.65957e-09
16	rs113955373	90043036	A	C	0.38906	0.0045676	2.25e-308	0.35503	0.0041038	2.25e-308	2.99025e-08
16	rs113974432	89721135	C	G	0.33937	0.0041721	2.25e-308	0.3026	0.0037356	2.25e-308	5.17037e-11
16	rs11641469	89745421	G	A	-0.11676	0.0028451	2.25e-308	-0.095376	0.0025477	7.424e-306	2.15281e-08
16	rs11866420	90054704	G	C	-0.21115	0.0026559	2.25e-308	-0.18839	0.0023752	2.25e-308	1.68328e-10
16	rs12918773	89741403	A	G	0.33967	0.0041656	2.25e-308	0.30251	0.0037311	2.25e-308	3.03434e-11
16	rs12921177	89708037	A	G	0.33705	0.0041936	2.25e-308	0.30031	0.0037548	2.25e-308	6.71034e-11
16	rs12921383	89859753	C	T	0.33403	0.0041175	2.25e-308	0.30213	0.0036913	2.25e-308	7.99035e-09
16	rs12922197	89744809	C	G	0.33959	0.004159	2.25e-308	0.30269	0.0037264	2.25e-308	3.89767e-11
16	rs12924124	89791126	T	C	0.39276	0.004335	2.25e-308	0.35711	0.0038917	2.25e-308	9.38456e-10
16	rs12925026	89792856	T	C	0.39267	0.0043331	2.25e-308	0.35776	0.0038893	2.25e-308	2.0271e-09
16	rs12931267	89818732	C	G	-0.39192	0.0043009	2.25e-308	-0.35769	0.0038589	2.25e-308	3.14446e-09
16	rs164752	89722390	A	G	-0.33072	0.0041298	2.25e-308	-0.29569	0.0037001	2.25e-308	2.65824e-10
16	rs1805009	89986546	C	G	0.39278	0.0086156	2.25e-308	0.32863	0.007746	2.25e-308	3.07731e-08
16	rs2280374	89687407	C	T	-0.3348	0.0043586	2.25e-308	-0.29935	0.0039057	2.25e-308	1.38492e-09
16	rs258322	89755903	G	A	-0.31715	0.0040676	2.25e-308	-0.28445	0.0036463	2.25e-308	2.14976e-09
16	rs34177108	89893375	A	C	0.26507	0.002958	2.25e-308	0.24038	0.0026487	2.25e-308	5.02717e-10
16	rs34265416	89769725	A	C	0.32321	0.0040896	2.25e-308	0.29152	0.0036656	2.25e-308	7.91473e-09
16	rs34323930	89691045	T	C	0.34018	0.0043962	2.25e-308	0.30395	0.0039361	2.25e-308	8.2606e-10
16	rs34357723	89886519	T	C	0.2642	0.0029368	2.25e-308	0.2391	0.0026297	2.25e-308	1.92554e-10
16	rs34395984	89659511	T	C	0.35469	0.0045824	2.25e-308	0.32083	0.0041097	2.25e-308	3.77807e-08
16	rs34526810	89728475	A	G	0.33956	0.0041698	2.25e-308	0.30276	0.003734	2.25e-308	4.87948e-11
16	rs34659644	89796017	A	G	0.39318	0.0043365	2.25e-308	0.35822	0.0038928	2.25e-308	1.98302e-09
16	rs34714188	89781756	A	T	0.39395	0.004341	2.25e-308	0.35884	0.003897	2.25e-308	1.75958e-09
16	rs34878706	89723870	A	G	0.33923	0.0041712	2.25e-308	0.30249	0.0037347	2.25e-308	5.30631e-11
16	rs34934239	89675579	A	G	0.34009	0.0043949	2.25e-308	0.30584	0.0039357	2.25e-308	6.41718e-09
16	rs35026726	89791279	T	C	0.39264	0.0043344	2.25e-308	0.35718	0.0038909	2.25e-308	1.14365e-09
16	rs35063026	89736157	T	C	0.38396	0.0043498	2.25e-308	0.3451	0.0039	2.25e-308	2.89829e-11
16	rs35096708	89887249	A	G	0.26427	0.0029363	2.25e-308	0.23922	0.002629	2.25e-308	2.07298e-10
16	rs35414122	89742979	G	A	0.33365	0.0041288	2.25e-308	0.29846	0.0036994	2.25e-308	2.18494e-10
16	rs35415928	89724268	T	C	0.33926	0.0041715	2.25e-308	0.30251	0.0037351	2.25e-308	5.26337e-11
16	rs35749174	89716493	A	G	0.3818	0.0043375	2.25e-308	0.34381	0.0038889	2.25e-308	6.97355e-11
16	rs35850949	89720724	A	C	0.3818	0.0043298	2.25e-308	0.34376	0.0038818	2.25e-308	6.08773e-11
16	rs369230	89645437	T	G	-0.21428	0.0028565	2.25e-308	-0.19006	0.0025587	2.25e-308	2.69019e-10
16	rs4238832	90050261	T	C	-0.19331	0.0028324	2.25e-308	-0.17098	0.0025346	2.25e-308	4.22971e-09
16	rs4248913	89693099	A	C	0.33733	0.004569	2.25e-308	0.30176	0.0040926	2.25e-308	6.67577e-09
16	rs45610233	90048395	C	T	-0.38563	0.004504	2.25e-308	-0.35149	0.0040419	2.25e-308	1.6868e-08
16	rs4785702	89733206	A	G	0.33941	0.0041655	2.25e-308	0.30247	0.0037295	2.25e-308	3.92441e-11
16	rs4968051	89714981	C	T	0.33921	0.0041788	2.25e-308	0.30205	0.0037416	2.25e-308	3.47372e-11
16	rs4968054	89690079	T	C	0.33751	0.0043602	2.25e-308	0.30153	0.0039058	2.25e-308	7.92312e-10
16	rs575866787	90052987	A	G	0.3628	0.008492	2.25e-308	0.29736	0.0076336	2.25e-308	9.98625e-09
16	rs57856222	89682190	T	C	0.33531	0.0043522	2.25e-308	0.30102	0.0038979	2.25e-308	4.38385e-09
16	rs61408277	89685234	T	G	0.33563	0.0043628	2.25e-308	0.29977	0.0039097	2.25e-308	9.28648e-10
16	rs62067107	89745995	C	T	-0.11673	0.0028407	2.25e-308	-0.094916	0.0025434	5.9212e-304	1.05868e-08
16	rs6500463	90043506	G	C	-0.18899	0.0028448	2.25e-308	-0.1663	0.0025455	2.25e-308	2.78408e-09
16	rs68092778	89746237	G	A	-0.11675	0.0028444	2.25e-308	-0.095321	0.002547	1.1522e-305	1.99441e-08
16	rs71396950	89726550	A	G	0.3822	0.004329	2.25e-308	0.34419	0.0038812	2.25e-308	6.25437e-11
16	rs71396951	89726593	C	G	0.38214	0.0043289	2.25e-308	0.34416	0.0038812	2.25e-308	6.47014e-11
16	rs7189230	90056958	A	G	-0.18532	0.0028257	2.25e-308	-0.1631	0.0025284	2.25e-308	4.6264e-09
16	rs7191697	89678165	A	G	0.34044	0.0043923	2.25e-308	0.30588	0.0039353	2.25e-308	4.62196e-09
16	rs73283867	90066260	G	T	0.38061	0.0044098	2.25e-308	0.34821	0.0039604	2.25e-308	4.59354e-08
16	rs73283871	90067202	C	T	0.38031	0.0044091	2.25e-308	0.34786	0.0039604	2.25e-308	4.36812e-08
16	rs7404886	90054313	A	C	-0.19402	0.0028465	2.25e-308	-0.17069	0.0025462	2.25e-308	1.00429e-09
16	rs74583214	90110798	T	C	0.34625	0.0044085	2.25e-308	0.31335	0.0039507	2.25e-308	2.73345e-08
16	rs75570604	89846677	C	G	0.39327	0.0043139	2.25e-308	0.35735	0.0038717	2.25e-308	5.76223e-10
16	rs75923656	89690990	C	T	0.34463	0.0044597	2.25e-308	0.308	0.0039935	2.25e-308	9.42445e-10
16	rs77110324	89683288	A	G	0.3644	0.0045027	2.25e-308	0.32693	0.0040388	2.25e-308	5.83738e-10
16	rs77270200	90093075	G	A	-0.33819	0.0043008	2.25e-308	-0.30642	0.0038545	2.25e-308	3.77619e-08
16	rs77770855	90043010	A	G	0.38925	0.0045692	2.25e-308	0.35538	0.0041054	2.25e-308	3.50927e-08
16	rs78536691	90100471	C	T	0.34895	0.0043645	2.25e-308	0.31677	0.003911	2.25e-308	3.99554e-08
16	rs78800020	90067136	G	C	-0.37997	0.0044111	2.25e-308	-0.3476	0.0039618	2.25e-308	4.77336e-08
16	rs79138604	89690991	A	G	0.34466	0.0044601	2.25e-308	0.30801	0.0039938	2.25e-308	9.25845e-10
16	rs79139787	89795360	T	C	0.4163	0.0047321	2.25e-308	0.37981	0.0042492	2.25e-308	9.60865e-09
16	rs79172130	89687812	A	G	0.33528	0.0043547	2.25e-308	0.29974	0.0039007	2.25e-308	1.20871e-09
16	rs79418450	90100505	C	G	0.35111	0.0043719	2.25e-308	0.31857	0.0039193	2.25e-308	2.98989e-08
16	rs9939542	90053048	C	A	0.21355	0.0028833	2.25e-308	0.18865	0.0025816	2.25e-308	1.24413e-10
6	rs12203592	396321	C	T	-0.20599	0.0029531	2.25e-308	-0.22978	0.0026845	2.25e-308	2.5063e-09
6	rs62389423	421281	G	A	-0.17771	0.0032138	2.25e-308	-0.20446	0.0029269	2.25e-308	7.56239e-10
6	rs62389424	422631	A	C	0.17575	0.0031893	2.25e-308	0.20195	0.0029035	2.25e-308	1.24254e-09
