## Supplementary Table 14 for "Expanded Analysis of Pigmentation Genetics in UK Biobank"

### Sheet: Supplementary Table 14 TWAS red
ID	sun.exposed...Z	sun.exposed...P	not.sun.exposed...Z	not.sun.exposed...P	Melanocytes...Z	Melanocytes...P
AC137932.5	-26.4181	8.49e-154	NA	NA	NA	NA
AC137934.1	NA	NA	76.3813	0	NA	NA
ACSF3	-24.983	9.36e-138	10.2916	7.69e-25	-36.4941	1.37e-291
ADCY3	-5.6758	1.38e-08	-5.8015	6.57e-09	NA	NA
AP001046.6	NA	NA	4.6299	3.66e-06	NA	NA
ASIP	46.0703	0	37.9	0	NA	NA
ASXL1	NA	NA	NA	NA	6.5521	5.67e-11
BAK1P1	10.1776	2.5e-24	NA	NA	NA	NA
C16orf3	3.37779	0.000731	44.9763	0	NA	NA
CBFA2T3	-15.1988	3.6e-52	NA	NA	NA	NA
CBX3P7	5.36057	8.3e-08	NA	NA	NA	NA
CDH15	NA	NA	32.074	1.02e-225	NA	NA
CDK10	-51.3198	0	-56.6836	0	NA	NA
CENPBD1	26.6681	1.11e-156	NA	NA	NA	NA
CHMP1A	5.8953	3.74e-09	1.40259	0.161	-2.6766	0.00744
CPNE1	5.56181	2.67e-08	5.52	3.45e-08	3.828	0.000129
CPNE7	-65.8274	0	-65.5459	0	NA	NA
CTD-3216D2.5	NA	NA	NA	NA	-14.4719	1.82e-47
CTU2	-18.9849	2.28e-80	-17.6474	1.07e-69	-3.8237	0.000131
CYBA	-17.379	1.19e-67	NA	NA	NA	NA
DBNDD1	75.7187	0	89.2544	0	NA	NA
DEF8	53.2088	0	50.5227	0	NA	NA
DNAJC27-AS1	NA	NA	-5.36685	8.01e-08	NA	NA
EFR3B	NA	NA	NA	NA	-5.61783	1.93e-08
EIF6	-7.6923	1.45e-14	-8.19	2.7e-16	NA	NA
FAM83C	14.6862	7.9e-49	14.2	9.72e-46	NA	NA
FANCA	-50.7302	0	-57.4395	0	NA	NA
FER1L4	5.41	6.3e-08	5.44	5.48e-08	NA	NA
GALNS	0.56112	0.575	12.3194	7.12e-35	6.0875	1.15e-09
GAS8	49.3123	0	59.4705	0	NA	NA
GGT7	-5.03868	4.69e-07	-13.2	1.32e-39	NA	NA
GSS	14.6999	6.46e-49	20.2	2.28e-90	-8.5485	1.25e-17
HERC2	NA	NA	NA	NA	-23.208	3.78e-119
HERC2P9	-3.20932	0.00133	-4.1219	3.76e-05	6.6528	2.87e-11
IRF4	-3.7717	0.000162	NA	NA	-4.689	2.75e-06
ITCH	6.1999	5.65e-10	NA	NA	NA	NA
MANBAL	-6.79673	1.07e-11	-6.34	2.29e-10	NA	NA
MAP1LC3A	-8.64052	5.6e-18	-2.57	0.0103	NA	NA
MC1R	-32.1247	1.99e-226	-45.584	0	NA	NA
MMP24	15.4506	7.47e-54	8.83	1.03e-18	-2.484	0.013
MMP24-AS1	5.7399	9.47e-09	0.402	0.688	NA	NA
MROH8	4.69795	2.63e-06	1.58	0.114	NA	NA
MVD	17.6972	4.41e-70	NA	NA	NA	NA
MYH7B	-12.5019	7.29e-36	-0.364	0.716	NA	NA
NCOA6	NA	NA	33.8	8.27e-250	NA	NA
NDRG3	-11.1944	4.34e-29	-9.26	2.1e-20	NA	NA
OCA2	-9.79458	1.19e-22	NA	NA	-28.8207	1.18e-182
PIEZO1	-39.3559	0	NA	NA	NA	NA
PIGU	NA	NA	27.7	1.81e-168	NA	NA
PKHD1	12.2448	1.79e-34	13.6757	1.42e-42	NA	NA
PRDM7	NA	NA	NA	NA	-19.5321	5.86e-85
PROCR	4.96767	6.78e-07	13.1	3.6e-39	NA	NA
RNF166	-27.6279	5.14e-168	-10.0406	1.01e-23	NA	NA
RP1-64K7.4	NA	NA	16	1.67e-57	NA	NA
RP11-104N10.1	-36.4902	1.58e-291	-22.4041	3.59e-111	NA	NA
RP11-21B21.4	-9.513	1.85e-21	-10.3173	5.89e-25	NA	NA
RP11-368I7.4	-31.1778	2.13e-213	NA	NA	NA	NA
RP11-46C24.7	9.16855	4.79e-20	9.78394	1.32e-22	22.6192	2.81e-113
RP11-578F21.2	NA	NA	-5.27624	1.32e-07	NA	NA
RP4-614O4.12	-7.09394	1.3e-12	-20.1	3.39e-90	NA	NA
RP5-1085F17.3	9.22955	2.72e-20	6.88	6.01e-12	NA	NA
RP5-1142A6.9	-34.7238	3.44e-264	NA	NA	-39.7357	0
RPL13	36.1917	8.21e-287	40.59	0	NA	NA
RPL36P4	-5.19652	2.03e-07	-5.24	1.62e-07	NA	NA
SCAND1	NA	NA	5.61	2.06e-08	NA	NA
SLC22A31	0.24118	0.809	9.21228	3.19e-20	NA	NA
SLC25A10	-6.6937	2.18e-11	NA	NA	0.63095	0.528074
SNAI3	NA	NA	NA	NA	6.5264	6.74e-11
SNAI3-AS1	-8.0172	1.08e-15	-9.30103	1.39e-20	NA	NA
SPATA2L	40.7873	0	NA	NA	NA	NA
SPATA33	-9.91297	3.66e-23	NA	NA	NA	NA
SPIRE2	-26.6138	4.7e-156	-39.8739	0	-38.275	0
TP53INP2	-20.3008	1.27e-91	NA	NA	NA	NA
TRPC4AP	16.21	4.28e-59	20.8	6.86e-96	NA	NA
TSPAN10	-8.5869	8.93e-18	-11.1	2.08e-28	-3.81011	0.000139
UQCC1	9.24201	2.42e-20	10.1	3.57e-24	9.8896	4.62e-23
URAHP	-34.572	6.67e-262	-28.4736	2.49e-178	NA	NA
VPS9D1	31.7767	1.36e-221	31.4984	9.14e-218	NA	NA
VPS9D1-AS1	-7.9273	2.24e-15	NA	NA	NA	NA
ZFPM1	8.83416	1.01e-18	15.675	2.24e-55	NA	NA
ZNF276	30.8717	2.86e-209	48.9872	0	NA	NA
ZNF778	NA	NA	-17.5914	2.87e-69	NA	NA
