## Supplementary Table 15 for "Expanded Analysis of Pigmentation Genetics in UK Biobank"

### Sheet: Supplementary Table 15 TWAS blo
ID	sun exposed - Z	sun exposed - P	not sun exposed - Z	not sun exposed - P	Melanocytes - Z	Melanocytes - P
AAMDC	-1.66843	0.0952	-6.19597	5.79e-10	NA	NA
AC010883.5	3.27965	0.00104	4.72174	2.34e-06	NA	NA
AC011294.3	NA	NA	5.93	3.1e-09	0.67223	0.501
AC074117.10	-5.71073	1.12e-08	NA	NA	5.79589	6.8e-09
AC074117.13	6.03795	1.56e-09	NA	NA	NA	NA
AC092614.2	NA	NA	NA	NA	-5.5213	3.37e-08
AC093690.1	-5.50287	3.74e-08	NA	NA	-4.84195	1.29e-06
AC104654.2	NA	NA	NA	NA	7.61612	2.61e-14
AC109828.1	NA	NA	NA	NA	5.65983	1.52e-08
AC137934.1	NA	NA	28.8	2.97e-182	NA	NA
ACHE	-7.08	1.4e-12	-7.66	1.86e-14	NA	NA
ACP2	-5.3529	8.66e-08	-5.79981	6.64e-09	NA	NA
ACPL2	-0.27434	0.784	4.66066	3.15e-06	5.3765	7.59e-08
ACSF3	-3.9365	8.27e-05	7.94	2.09e-15	-3.44	0.000592
ADAM1B	4.92542	8.42e-07	NA	NA	NA	NA
ADAMTS12	NA	NA	-6.6404	3.13e-11	NA	NA
AL049840.1	-5.36693	8.01e-08	-5.13086	2.88e-07	NA	NA
ALDH2	-6.4206	1.36e-10	-5.9684	2.4e-09	NA	NA
AMACR	-4.54945	5.38e-06	-4.68977	2.74e-06	NA	NA
AP001046.6	NA	NA	8.522	1.57e-17	NA	NA
APITD1	4.65739	3.2e-06	6.31478	2.71e-10	NA	NA
AQP11	-4.74111	2.13e-06	NA	NA	NA	NA
ARG2	NA	NA	NA	NA	-6.70322	2.04e-11
ARHGAP24	-5.84641	5.02e-09	-3.14031	0.00169	-1.84747	0.06468
ARL16	5.91076	3.41e-09	6.4224	1.34e-10	4.49	7.06e-06
ASCC1	4.1509	3.31e-05	5.81603	6.03e-09	NA	NA
ASIP	30.6177	7.12e-206	29.8301	1.59e-195	NA	NA
ATAD3C	-4.64759	3.36e-06	-2.56719	0.0103	NA	NA
ATXN3	1.45615	0.145	-3.24917	0.00116	9.73992	2.04e-22
BAK1P1	5.6644	1.48e-08	NA	NA	NA	NA
BCKDHA	-4.16912	3.06e-05	-5.4017	6.6e-08	NA	NA
BRE	NA	NA	-6.76306	1.35e-11	-3.36233	0.000773
C15orf40	2.1232	0.0337	2.62789	0.00859	-5.039	4.68e-07
C16orf3	13.3842	7.48e-41	19.2	2.88e-82	NA	NA
C2orf82	5.0793	3.79e-07	4.93568	7.99e-07	NA	NA
C9orf66	NA	NA	NA	NA	10.8	2.53e-27
CBFA2T3	-5.0627	4.13e-07	NA	NA	NA	NA
CBWD1	-9.78147	1.35e-22	-10.6	3.08e-26	-11.2	5.13e-29
CBX1	7.62293	2.48e-14	11.935	7.77e-33	NA	NA
CBX3P7	6.39446	1.61e-10	NA	NA	NA	NA
CCDC137	6.41793	1.38e-10	5.0892	3.6e-07	5.45	4.91e-08
CCDC144B	-4.10468	4.05e-05	-4.7841	1.72e-06	NA	NA
CDC42BPA	5.1731	2.3e-07	4.06652	4.77e-05	NA	NA
CDH15	NA	NA	8.56	1.1e-17	NA	NA
CDHR3	-0.194	0.846	-1.45	0.147	-7.22845	4.89e-13
CDK10	-40.3268	0	-44	0	NA	NA
CDK5RAP3	7.12625	1.03e-12	8.3261	8.35e-17	NA	NA
CENPBD1	11.0754	1.65e-28	NA	NA	NA	NA
CHMP1A	-6.5269	6.71e-11	2.27	0.023	4.47	7.88e-06
CKB	-5.88659	3.94e-09	-5.53795	3.06e-08	-2.29052	0.022
CLNS1A	5.08966	3.59e-07	4.37175	1.23e-05	NA	NA
CNTN2	5.43227	5.56e-08	0.60263	0.547	NA	NA
CPNE7	-43.0479	0	-40.6	0	NA	NA
CPT1A	7.17982	6.98e-13	NA	NA	NA	NA
CTBP1-AS2	-4.59247	4.38e-06	-3.96782	7.25e-05	-0.57514	0.5652
CTD-2081C10.7	7.90117	2.76e-15	NA	NA	NA	NA
CTD-2134A5.4	-5.17196	2.32e-07	NA	NA	NA	NA
CTD-2516F10.2	-9.70248	2.94e-22	-8.61245	7.15e-18	-11.14	8.01e-29
CTD-3216D2.5	NA	NA	NA	NA	-8.62211	6.57e-18
CYBA	-8.3659	5.97e-17	NA	NA	NA	NA
DBNDD1	42.6879	0	41.5	0	NA	NA
DBR1	-5.57174	2.52e-08	NA	NA	NA	NA
DCXR	5.34657	8.96e-08	3.6308	0.000283	4.77	1.86e-06
DDB2	4.64489	3.4e-06	4.11494	3.87e-05	-0.06298	0.95
DEF8	18.3484	3.4e-75	13.5	2.21e-41	NA	NA
DENND1A	-3.04886	0.0023	NA	NA	-7.24	4.63e-13
DIRC2	12.0954	1.12e-33	NA	NA	7.6119	2.7e-14
DNAH7	-4.5115	6.44e-06	-4.67985	2.87e-06	NA	NA
DOCK8	-6.32434	2.54e-10	-5.8	6.46e-09	11.4	5.84e-30
DRG2	4.89962	9.6e-07	1.9472	0.0515	NA	NA
DSTYK	-4.43699	9.12e-06	-4.64707	3.37e-06	NA	NA
EFNA4	NA	NA	-5.25223	1.5e-07	NA	NA
EIF6	-5.68	1.35e-08	-5.80912	6.28e-09	NA	NA
EXOC2	29.9587	3.39e-197	15.6906	1.75e-55	21.4932	1.8e-102
EZR	18.3604	2.72e-75	NA	NA	17.7935	7.94e-71
FABP7	-1.97311	0.0485	-4.64679	3.37e-06	NA	NA
FADS2	10.3383	4.73e-25	NA	NA	4.24442	2.19e-05
FADS3	NA	NA	5.97348	2.32e-09	NA	NA
FAM83C	9.4683	2.85e-21	9.06693	1.22e-19	NA	NA
FANCA	-36.2048	5.12e-287	-40.7	0	NA	NA
FES	4.9842	6.22e-07	NA	NA	NA	NA
FIBP	NA	NA	-4.84001	1.3e-06	NA	NA
FNDC1	NA	NA	-4.77451	1.8e-06	NA	NA
FOXD4	-5.62623	1.84e-08	-7.36	1.8e-13	NA	NA
FRAS1	-11.3358	8.73e-30	NA	NA	NA	NA
GAB2	11.962	5.62e-33	10.6991	1.03e-26	-6.03954	1.55e-09
GAS8	17.7156	3.18e-70	24.6	3.33e-133	NA	NA
GCGR	5.02948	4.92e-07	NA	NA	NA	NA
GGT7	-2.8346	0.00459	-7.114	1.13e-12	NA	NA
GK5	6.25139	4.07e-10	NA	NA	NA	NA
GLTPD1	NA	NA	NA	NA	4.58847	4.47e-06
GOLGA5	NA	NA	NA	NA	7.60444	2.86e-14
GOLGA6L10	-4.7747	1.8e-06	-4.26062	2.04e-05	NA	NA
GPR98	-5.34872	8.86e-08	NA	NA	NA	NA
GSS	9.4529	3.3e-21	13.2626	3.81e-40	-5.19886	2.01e-07
GTF2H1	4.88778	1.02e-06	4.97052	6.68e-07	1.88056	0.06
HADH	5.252	1.5e-07	NA	NA	NA	NA
HDGFRP3	NA	NA	6.35746	2.05e-10	0.2588	0.796
HECTD4	NA	NA	-6.2803	3.38e-10	0.738646	0.46
HERC2	NA	NA	NA	NA	-39.2888	0
HERC2P9	-6.8205	9.07e-12	-8.59263	8.5e-18	10.899	1.17e-27
HHATL	-3.92071	8.83e-05	-4.62058	3.83e-06	NA	NA
HNRNPA1P36	-8.22006	2.03e-16	-9.81327	9.87e-23	NA	NA
HOXB-AS2	NA	NA	-5.8404	5.21e-09	NA	NA
HOXB3	NA	NA	-4.93	8.22e-07	NA	NA
HPS5	3.90585	9.39e-05	5.48086	4.23e-08	NA	NA
HSPA8P15	5.12535	2.97e-07	NA	NA	NA	NA
HSPBAP1	-3.90637	9.37e-05	-7.0813	1.43e-12	NA	NA
IGHMBP2	8.61879	6.77e-18	8.49712	1.94e-17	8.20706	2.27e-16
IL16	6.3086	2.82e-10	NA	NA	NA	NA
ILF3	6.16447	7.07e-10	NA	NA	NA	NA
ILF3-AS1	3.63966	0.000273	4.5748	4.77e-06	NA	NA
IRF4	42.6865	0	NA	NA	37.538	0
IRX1	5.02944	4.92e-07	NA	NA	NA	NA
JAZF1	NA	NA	-1	0.315	-10.3808	3.03e-25
KANK1	-1.97581	0.0482	-5.4	6.74e-08	NA	NA
KCTD21-AS1	2.0542	0.04	1.79882	0.072	10.6801	1.26e-26
KLC1	4.92795	8.31e-07	5.73178	9.94e-09	-2.86622	0.00415
KRT31	-5.82475	5.72e-09	-4.3145	1.6e-05	NA	NA
KRT32	NA	NA	6.7032	2.04e-11	NA	NA
KRT34	2.66038	0.00781	5.59	2.27e-08	NA	NA
KRT36	NA	NA	5.5577	2.73e-08	NA	NA
KRT43P	-5.73292	9.87e-09	NA	NA	NA	NA
KRT8P26	NA	NA	4.91276	8.98e-07	NA	NA
KRTAP3-2	NA	NA	7.7823	7.12e-15	NA	NA
KRTAP4-1	NA	NA	5.4148	6.14e-08	NA	NA
KRTAP4-4	NA	NA	7.7139	1.22e-14	NA	NA
KRTAP4-6	NA	NA	7.0677	1.58e-12	NA	NA
KRTAP9-3	NA	NA	6.2891	3.19e-10	NA	NA
KRTAP9-4	NA	NA	6.9485	3.69e-12	NA	NA
KRTAP9-6	NA	NA	7.1803	6.96e-13	NA	NA
KRTAP9-7	NA	NA	5.3999	6.67e-08	NA	NA
KRTAP9-8	NA	NA	5.9474	2.73e-09	NA	NA
KRTAP9-9	NA	NA	6.8332	8.31e-12	NA	NA
LGMN	NA	NA	NA	NA	-14.2955	2.33e-46
LINC00158	-4.6345	3.58e-06	NA	NA	NA	NA
LRP5	-5.75546	8.64e-09	-5.55832	2.72e-08	NA	NA
LRRC45	9.39479	5.73e-21	9.3489	8.86e-21	1.89	0.0592
LRRC46	NA	NA	-11.2121	3.56e-29	-15.5	5.79e-54
LY6G5B	NA	NA	5.9635	2.47e-09	NA	NA
MAP1LC3A	-5.506	3.67e-08	-1.10633	0.269	NA	NA
MAP3K11	-4.91458	8.9e-07	-4.04495	5.23e-05	NA	NA
MARK3	-7.82713	4.99e-15	-7.0208	2.21e-12	NA	NA
MC1R	-8.4211	3.73e-17	-16.2	9.03e-59	NA	NA
MCOLN2	-5.30584	1.12e-07	-5.4014	6.61e-08	-6.40206	1.53e-10
MCOLN3	NA	NA	-5.41299	6.2e-08	-1.53741	0.124
MMP24	10.2546	1.13e-24	6.37257	1.86e-10	-0.43182	0.666
MRPL10	NA	NA	10.2085	1.82e-24	NA	NA
MRPL12	5.54715	2.9e-08	-1.7235	0.0848	NA	NA
MRPL21	-8.34517	7.11e-17	-8.34313	7.23e-17	-7.93081	2.18e-15
MRPL45P2	5.4232	5.85e-08	5.319	1.04e-07	6.46	1.06e-10
MSL1	-6.17739	6.52e-10	-5.6618	1.5e-08	NA	NA
MTL5	NA	NA	NA	NA	8.23163	1.85e-16
MTMR11	5.24231	1.59e-07	NA	NA	NA	NA
MTX1P1	NA	NA	NA	NA	-4.76673	1.87e-06
MYH7B	-8.4698	2.46e-17	-2.14847	0.0317	NA	NA
NAALAD2	-1.31331	0.189	-5.89696	3.7e-09	NA	NA
NANS	NA	NA	NA	NA	6.77	1.31e-11
NARS2	9.55846	1.2e-21	9.48883	2.34e-21	NA	NA
NCOA6	NA	NA	22.3532	1.12e-110	NA	NA
NCOA7	NA	NA	NA	NA	-4.6409	3.47e-06
NDRG3	-5.8966	3.71e-09	-5.3703	7.86e-08	NA	NA
NDUFB1	6.37307	1.85e-10	4.52664	5.99e-06	NA	NA
NOX4	6.11885	9.43e-10	NA	NA	-10.4422	1.59e-25
NPLOC4	-6.19273	5.91e-10	-0.7441	0.457	-0.661	0.508
NRBP1	6.48487	8.88e-11	6.23883	4.41e-10	1.7152	0.0863
OCA2	-36.5663	9.81e-293	NA	NA	-39.592	0
OTUD7B	5.38537	7.23e-08	4.16551	3.11e-05	NA	NA
OXLD1	6.20013	5.64e-10	5.9482	2.71e-09	NA	NA
PCNXL3	NA	NA	NA	NA	-6.03409	1.6e-09
PIEZO1	-7.8563	3.96e-15	NA	NA	NA	NA
PIGU	NA	NA	18.6394	1.54e-77	NA	NA
PIGV	-6.15357	7.58e-10	-6.30943	2.8e-10	-5.28129	1.28e-07
PKDCC	NA	NA	NA	NA	4.93121	8.17e-07
PKIB	-2.37245	0.0177	-5.20108	1.98e-07	NA	NA
PLAT	4.57401	4.78e-06	4.79335	1.64e-06	NA	NA
PNPO	8.39873	4.51e-17	3.1626	0.00156	NA	NA
PPFIBP2	3.81815	0.000134	-2.11493	0.0344	-15.259	1.43e-52
PPM1A	8.37489	5.53e-17	6.73851	1.6e-11	NA	NA
PPM1G	5.86158	4.58e-09	5.56445	2.63e-08	-0.413045	0.68
PPP1R13B	-5.40227	6.58e-08	-5.96832	2.4e-09	NA	NA
PRDM7	NA	NA	NA	NA	-4.95	7.35e-07
PROCR	4.4912	7.08e-06	9.87397	5.4e-23	NA	NA
PYGO2	NA	NA	-5.20532	1.94e-07	NA	NA
RALGPS1	-4.99247	5.96e-07	-3.2	0.00139	2.93	0.00336
RASA2	NA	NA	-10.0372	1.05e-23	-1.2925	0.196
RCAN3	NA	NA	NA	NA	5.32541	1.01e-07
RIN3	-1.5622	0.118	2.73408	0.00626	-7.72724	1.1e-14
RIT1	-4.90635	9.28e-07	-4.58253	4.59e-06	-4.51162	6.43e-06
RNF166	-7.0032	2.5e-12	-3.52	0.000438	NA	NA
RP1-64K7.4	NA	NA	10.0623	8.11e-24	NA	NA
RP11-104N10.1	-25.3508	8.8e-142	-21.5	1.95e-102	NA	NA
RP11-1084J3.1	NA	NA	NA	NA	10.3171	5.9e-25
RP11-156P1.3	-4.74365	2.1e-06	-4.3413	1.42e-05	NA	NA
RP11-165F24.3	NA	NA	NA	NA	9.48	2.46e-21
RP11-19E11.1	7.07913	1.45e-12	NA	NA	NA	NA
RP11-354A14.1	7.32906	2.32e-13	7.52484	5.28e-14	NA	NA
RP11-373D23.3	9.11577	7.81e-20	7.72016	1.16e-14	NA	NA
RP11-452H21.4	-6.95273	3.58e-12	NA	NA	NA	NA
RP11-46C24.7	3.2753	0.00106	3.47	0.000511	8.33	7.86e-17
RP11-49I11.1	-4.9914	5.99e-07	-5.1729	2.3e-07	NA	NA
RP11-529H20.6	-2.68835	0.00718	-5.08359	3.7e-07	NA	NA
RP11-532F6.3	-9.52721	1.62e-21	-10.0559	8.65e-24	NA	NA
RP11-554A11.6	NA	NA	9.35389	8.45e-21	NA	NA
RP11-554A11.7	NA	NA	NA	NA	-23.6205	2.37e-123
RP11-554A11.9	3.64043	0.000272	10.8762	1.5e-27	NA	NA
RP11-578F21.2	NA	NA	-9.23497	2.58e-20	NA	NA
RP11-62F24.2	4.67785	2.9e-06	NA	NA	NA	NA
RP11-67L2.2	NA	NA	NA	NA	9.9945	1.61e-23
RP11-6N17.3	9.398	5.56e-21	NA	NA	NA	NA
RP11-6N17.4	-6.55165	5.69e-11	-3.7892	0.000151	NA	NA
RP11-73M18.9	-4.67712	2.91e-06	-4.84128	1.29e-06	NA	NA
RP11-757G1.6	-5.47618	4.35e-08	-5.868	4.41e-09	NA	NA
RP11-761I4.4	14.2896	2.54e-46	10.019	1.26e-23	NA	NA
RP11-81M19.3	-10.7331	7.12e-27	NA	NA	NA	NA
RP11-91P24.1	NA	NA	-7.02205	2.19e-12	NA	NA
RP11-91P24.6	-3.31751	0.000908	-4.679	2.88e-06	NA	NA
RP11-91P24.7	-5.48618	4.11e-08	-1.02988	0.303	NA	NA
RP11-981P6.1	-6.06165	1.35e-09	NA	NA	NA	NA
RP13-1032I1.7	-4.56652	4.96e-06	NA	NA	NA	NA
RP3-462E2.3	6.17643	6.56e-10	6.0086	1.87e-09	NA	NA
RP4-614O4.12	-3.1798	0.00147	-12.0844	1.28e-33	NA	NA
RP4-635E18.8	1.55478	0.12	2.55283	0.0107	-6.93016	4.2e-12
RP5-1085F17.3	5.5507	2.85e-08	3.38291	0.000717	NA	NA
RP5-1092A3.4	5.85026	4.91e-09	5.71449	1.1e-08	NA	NA
RP5-1142A6.9	-5.4817	4.21e-08	NA	NA	-5.21	1.86e-07
RP5-890E16.2	16.1442	1.25e-58	NA	NA	7.69	1.44e-14
RP5-968P14.2	-6.07968	1.2e-09	-5.12017	3.05e-07	-6.44698	1.14e-10
SCRN2	-7.72265	1.14e-14	-4.4264	9.58e-06	NA	NA
SCYL1	NA	NA	NA	NA	-5.06727	4.04e-07
SERPINA12	4.67075	3e-06	4.30934	1.64e-05	NA	NA
SF3B2	-5.60069	2.13e-08	-3.52007	0.000431	NA	NA
SF3B4	NA	NA	NA	NA	-5.18178	2.2e-07
SH2B2	4.91	9.26e-07	NA	NA	NA	NA
SLC22A31	-5.353	8.65e-08	-5.62	1.86e-08	NA	NA
SLC24A4	NA	NA	NA	NA	-17.327	2.94e-67
SLC25A10	-8.74896	2.15e-18	NA	NA	3.63	0.000288
SMARCA4	5.77217	7.83e-09	3.55179	0.000383	-1.26686	0.205
SNX11	9.32045	1.16e-20	8.031	9.67e-16	NA	NA
SNX16	-5.07689	3.84e-07	-4.97218	6.62e-07	NA	NA
SPATA2L	16.4182	1.42e-60	NA	NA	NA	NA
SPIRE2	-10.6623	1.53e-26	-21.6	8.25e-104	-13.8	2.23e-43
SRRT	-11.4	2.62e-30	-12	3.27e-33	-3.07125	0.00213
SSSCA1	NA	NA	NA	NA	-4.61912	3.85e-06
SSSCA1-AS1	-5.57325	2.5e-08	NA	NA	NA	NA
STARD5	-4.8611	1.17e-06	-7.22152	5.14e-13	-6.929	4.24e-12
STAT4	4.51177	6.43e-06	5.97968	2.24e-09	6.06938	1.28e-09
STPG1	2.70086	0.00692	2.66517	0.00769	4.58958	4.44e-06
STRA13	5.04435	4.55e-07	4.2598	2.05e-05	5.22	1.76e-07
SV2A	-5.19516	2.05e-07	-4.7907	1.66e-06	NA	NA
TARS	1.08899	0.276	1.15232	0.249	9.52535	1.64e-21
THBS3	5.09905	3.41e-07	3.81557	0.000136	NA	NA
TMEM116	1.67911	0.0931	4.9472	7.53e-07	4.79806	1.6e-06
TMEM258	7.72382	1.13e-14	NA	NA	NA	NA
TMEM81	4.70718	2.51e-06	NA	NA	5.90722	3.48e-09
TMEM91	-4.91684	8.8e-07	-2.83829	0.00454	NA	NA
TMTC3	8.51602	1.65e-17	10.7949	3.64e-27	NA	NA
TP53INP2	-14.7947	1.58e-49	NA	NA	NA	NA
TPCN2	18.8925	1.31e-79	16.6465	3.21e-62	NA	NA
TRAF5	-0.028145	0.978	-6.02233	1.72e-09	NA	NA
TRMT61A	-5.36047	8.3e-08	-7.41374	1.23e-13	NA	NA
TRPC4AP	11.0517	2.15e-28	14.385	6.43e-47	NA	NA
TSPAN10	-5.95979	2.53e-09	-8.1548	3.5e-16	0.255	0.799
UBE2D3P3	NA	NA	NA	NA	5.21673	1.82e-07
UBIAD1	NA	NA	NA	NA	7.54551	4.51e-14
UFSP1	-7.93	2.14e-15	-5.76	8.21e-09	NA	NA
UQCC1	5.8789	4.13e-09	6.40909	1.46e-10	6.13956	8.28e-10
URAHP	-15.5931	8.12e-55	-12	3.31e-33	NA	NA
USP35	-7.08053	1.44e-12	-6.56345	5.26e-11	NA	NA
VPS9D1	14.688	7.69e-49	14.5	6.8e-48	NA	NA
XPA	NA	NA	NA	NA	-6.99	2.81e-12
XXyac-YRM2039.2	-6.88541	5.76e-12	-7.36	1.89e-13	NA	NA
ZBTB38	-9.4674	2.87e-21	NA	NA	NA	NA
ZFYVE16	NA	NA	NA	NA	-6.42531	1.32e-10
ZNF276	11.4227	3.22e-30	28.5	1.33e-178	NA	NA
ZNF778	NA	NA	-5.93	3.03e-09	NA	NA
