## Supplementary Table 16 for "Expanded Analysis of Pigmentation Genetics in UK Biobank"

### Sheet: Supplementary Table 16 TWAS ski
ID	not sun exposed - Z	not sun exposed - P	sun exposed - Z	sun exposed - P	Melanocytes - Z	Melanocytes - P
AAMDC	5.12	3.08e-07	0.65201	0.514	NA	NA
AC003075.4	NA	NA	5.55991	2.7e-08	NA	NA
AC074117.13	NA	NA	-5.22024	1.79e-07	NA	NA
AC109828.1	NA	NA	NA	NA	-5.17556	2.27e-07
AC114812.8	7.74743	9.38e-15	6.08402	1.17e-09	NA	NA
AC137934.1	-26.5446	2.96e-155	NA	NA	NA	NA
ACSF3	-16.313	7.98e-60	4.51	6.36e-06	12.4494	1.41e-35
ADAM15	NA	NA	4.97636	6.48e-07	3.19067	0.00142
ADAMTS12	11.689	1.45e-31	NA	NA	NA	NA
ADCY3	5.86639	4.45e-09	6.02135	1.73e-09	NA	NA
AMACR	-1.7389	0.0821	-6.36901	1.9e-10	NA	NA
AP001046.6	-6.82209	8.97e-12	NA	NA	NA	NA
AP1G1	NA	NA	-5.49	3.93e-08	NA	NA
AP3B2	-6.87891	6.03e-12	-7.01641	2.28e-12	-6.36117	2e-10
AP3M2	4.86717	1.13e-06	5.186	2.15e-07	6.2614	3.82e-10
ARL16	-5.31697	1.06e-07	-4.6752	2.94e-06	-3.42673	0.000611
ARNT	NA	NA	1.24688	0.212	5.97704	2.27e-09
ASIP	-39.2485	0	-54.3499	0	NA	NA
ASXL1	NA	NA	NA	NA	-7.0332	2.02e-12
ATL2	-6.88202	5.9e-12	-4.2381	2.25e-05	NA	NA
ATP11A	NA	NA	-5.9497	2.69e-09	-3.2114	0.00132
ATXN3	4.59558	4.32e-06	1.21897	0.223	-6.72347	1.77e-11
BAIAP2L2	-5.21275	1.86e-07	-6.6414	3.11e-11	NA	NA
BAK1P1	NA	NA	-12.9534	2.25e-38	NA	NA
BTN3A2	NA	NA	NA	NA	5.0695	3.99e-07
C16orf3	-17.0695	2.5e-65	-0.118	0.906	NA	NA
CBFA2T3	NA	NA	5.86	4.53e-09	NA	NA
CBX1	-8.04643	8.52e-16	-6.07045	1.28e-09	NA	NA
CBX3P7	NA	NA	8.08717	6.11e-16	NA	NA
CCDC137	-3.933	8.39e-05	-5.48664	4.1e-08	-6.1832	6.28e-10
CDH15	-17.9328	6.54e-72	NA	NA	NA	NA
CDHR3	0.89536	0.371	2.69819	0.00697	6.2875	3.23e-10
CDIP1	-5.3246	1.01e-07	-5.66	1.52e-08	-0.28702	0.774
CDK10	55.8917	0	52	0	NA	NA
CDK2AP1	-5.06558	4.07e-07	-5.19009	2.1e-07	NA	NA
CDK5RAP3	-5.21172	1.87e-07	-4.08469	4.41e-05	NA	NA
CENPBD1	NA	NA	-10	9.87e-24	NA	NA
CERS2	NA	NA	6.0224	1.72e-09	NA	NA
CHAD	NA	NA	NA	NA	-5.32799	9.93e-08
CHMP1A	-9.2768	1.75e-20	-9.66	4.68e-22	-12.7491	3.15e-37
CNTLN	0.37554	0.707	4.2031	2.63e-05	6.57461	4.88e-11
CNTN1	7.11338	1.13e-12	7.38328	1.54e-13	-2.95672	0.00311
CNTN2	-3.393	0.000691	-5.88634	3.95e-09	NA	NA
COMMD7	NA	NA	5.39312	6.92e-08	NA	NA
CPNE1	-8.41544	3.91e-17	-8.67186	4.25e-18	-4.1806	2.91e-05
CPNE7	54.4705	0	54.3	0	NA	NA
CRHR1-IT1	4.85126	1.23e-06	4.9466	7.55e-07	NA	NA
CSNK1A1	NA	NA	NA	NA	-5.3292	9.86e-08
CTB-152G17.6	NA	NA	-6.59606	4.22e-11	NA	NA
CTB-39G8.3	4.965	6.87e-07	NA	NA	NA	NA
CTD-3216D2.5	NA	NA	NA	NA	14.9237	2.31e-50
CTSS	6.72833	1.72e-11	5.73575	9.71e-09	NA	NA
CTU2	7.5064	6.08e-14	8.08	6.68e-16	2.32686	0.02
CYBA	NA	NA	14.4	7.46e-47	NA	NA
CYBRD1	-6.51173	7.43e-11	-4.25618	2.08e-05	NA	NA
DBNDD1	-44.7557	0	-43.7	0	NA	NA
DCBLD2	5.84748	4.99e-09	5.81382	6.11e-09	NA	NA
DSTYK	4.92117	8.6e-07	4.80779	1.53e-06	NA	NA
EDEM2	-5.13881	2.76e-07	-5.02395	5.06e-07	NA	NA
EFR3B	NA	NA	NA	NA	6.5133	7.35e-11
EIF6	12.4045	2.47e-35	11.6235	3.13e-31	NA	NA
EMX2	NA	NA	-5.4054	6.47e-08	NA	NA
ENSA	NA	NA	-5.18624	2.15e-07	NA	NA
EVA1B	4.39561	1.1e-05	5.31836	1.05e-07	NA	NA
EXOC2	7.89408	2.92e-15	15.2207	2.58e-52	11.0242	2.92e-28
EZR	NA	NA	-6.06203	1.34e-09	-7.67063	1.71e-14
FAM83C	-22.4325	1.89e-111	-23.5239	2.32e-122	NA	NA
FANCA	46.2681	0	43.3	0	NA	NA
FBXO30	NA	NA	-5.14031	2.74e-07	NA	NA
FER1L4	-8.19415	2.52e-16	-8.348	6.94e-17	NA	NA
FNDC1	5.84055	5.2e-09	NA	NA	NA	NA
GAB2	-11.4	4.13e-30	-12.1918	3.44e-34	7.75444	8.87e-15
GAS8	-26.5655	1.7e-155	-35.5	5.79e-276	NA	NA
GBA	-4.9392	7.84e-07	NA	NA	0.89346	0.372
GGT7	12.478	9.84e-36	2.05174	0.0402	NA	NA
GOLGA5	NA	NA	NA	NA	-5.73035	1e-08
GOLGA6L9	5.5898	2.27e-08	3.90425	9.45e-05	-5.3937	6.9e-08
GOLPH3L	6.54775	5.84e-11	6.74427	1.54e-11	NA	NA
GSS	-20.8162	3.09e-96	-15.0175	5.64e-51	14.9783	1.02e-50
GTF2H1	-6.62	3.55e-11	-6.33605	2.36e-10	-1.78517	0.0742
HERC2	NA	NA	NA	NA	43.6157	0
HERC2P9	8.70346	3.22e-18	7.76683	8.05e-15	-13.4367	3.68e-41
HMCN1	NA	NA	-6.96081	3.38e-12	0.10683	0.915
HORMAD1	6.25336	4.02e-10	6.42009	1.36e-10	NA	NA
HOXB-AS2	5.15121	2.59e-07	NA	NA	NA	NA
HPS5	-6.83	8.61e-12	-4.54128	5.59e-06	NA	NA
IGHMBP2	-6.02	1.79e-09	-6.09783	1.08e-09	-4.74934	2.04e-06
IKBKB	-3.69468	0.00022	-5.99517	2.03e-09	NA	NA
IL23A	0.09649	0.923	0.84024	0.401	5.0975	3.44e-07
INPP5E	5.0337	4.81e-07	5.2143	1.84e-07	NA	NA
IRF4	NA	NA	34.8395	6.14e-266	37.538	0
ITCH	NA	NA	-11.7519	6.9e-32	NA	NA
KANSL1-AS1	4.95176	7.35e-07	4.93154	8.16e-07	NA	NA
KCTD21-AS1	-0.958	0.338	-0.94292	0.346	-9.85099	6.79e-23
KIAA0930	NA	NA	NA	NA	-6.0117	1.84e-09
LEKR1	-5.63021	1.8e-08	-4.20663	2.59e-05	-1.33423	0.182
LGMN	NA	NA	NA	NA	10.6204	2.4e-26
LINC00568	-6.54465	5.96e-11	-4.19112	2.78e-05	NA	NA
LINC00886	6.37513	1.83e-10	5.66167	1.5e-08	NA	NA
LRP5	5.61	2.07e-08	6.35119	2.14e-10	NA	NA
LRRC46	6.67362	2.5e-11	NA	NA	7.74244	9.75e-15
MAFF	NA	NA	NA	NA	-8.1125	4.96e-16
MANBAL	7.062	1.64e-12	7.28789	3.15e-13	NA	NA
MAP1LC3A	8.63912	5.66e-18	14.7055	5.95e-49	NA	NA
MAPT	4.65483	3.24e-06	4.88394	1.04e-06	4.96938	6.72e-07
MARK3	4.78515	1.71e-06	5.38884	7.09e-08	NA	NA
MAST4-AS1	-5.0766	3.84e-07	-5.43959	5.34e-08	NA	NA
MC1R	4.968	6.76e-07	-6.42	1.38e-10	NA	NA
MED20	-5.14392	2.69e-07	-5.22426	1.75e-07	1.21166	0.226
METTL15P1	8.35132	6.75e-17	5.05175	4.38e-07	NA	NA
MLXIPL	5.51261	3.54e-08	5.54876	2.88e-08	NA	NA
MMP24	-13.7758	3.56e-43	-20.6657	7.05e-95	0.5516	0.581
MMP24-AS1	-2.78283	0.00539	-9.46608	2.91e-21	NA	NA
MROH8	-0.56597	0.571	-6.10333	1.04e-09	NA	NA
MRPL10	-7.76239	8.33e-15	NA	NA	NA	NA
MRPL21	5.77	8.16e-09	5.75799	8.51e-09	5.41259	6.21e-08
MTL5	NA	NA	NA	NA	-6.19644	5.78e-10
MVD	NA	NA	-12.5	7.3e-36	NA	NA
MYH7B	5.23364	1.66e-07	20.4388	7.56e-93	NA	NA
NAALAD2	7.54	4.53e-14	2.11666	0.0343	NA	NA
NARS2	-10.6	4.85e-26	-10.652	1.71e-26	NA	NA
NCOA6	-38.7736	0	NA	NA	NA	NA
NDRG3	10.3261	5.37e-25	12.9475	2.43e-38	NA	NA
NEK9	NA	NA	-5.31586	1.06e-07	NA	NA
NMRAL1	5.0192	5.19e-07	5.32	1.03e-07	NA	NA
NOX4	NA	NA	-4.27718	1.89e-05	16.7253	8.58e-63
NRBP1	-5.60425	2.09e-08	-5.6963	1.22e-08	-1.30718	0.191
NUAK2	NA	NA	-5.61398	1.98e-08	NA	NA
OCA2	NA	NA	22.7538	1.32e-114	42.1285	0
PDLIM1P4	6.5314	6.52e-11	5.35151	8.72e-08	NA	NA
PIEZO1	NA	NA	14.6	3.31e-48	NA	NA
PIGU	-31.0249	2.49e-211	NA	NA	NA	NA
PKHD1	-8.66783	4.4e-18	-7.78927	6.74e-15	NA	NA
PLA2G6	5.68412	1.31e-08	NA	NA	1.7485	0.0804
PPM1G	-4.71938	2.37e-06	-5.0961	3.47e-07	-0.81222	0.417
PPP2R5A	NA	NA	NA	NA	-5.17455	2.28e-07
PRDM7	NA	NA	NA	NA	13.1484	1.74e-39
PRELID1	4.98864	6.08e-07	4.67233	2.98e-06	NA	NA
PROCR	-18.9821	2.4e-80	-9.26977	1.87e-20	NA	NA
PROX2	5.01421	5.33e-07	4.84583	1.26e-06	NA	NA
PSEN2	4.73103	2.23e-06	5.12844	2.92e-07	NA	NA
RAB38	3.23	0.00126	4.35572	1.33e-05	5.90263	3.58e-09
RASA2	5.94155	2.82e-09	NA	NA	1.45472	0.146
RMDN2	-5.84505	5.06e-09	-4.86631	1.14e-06	-1.25786	0.208
RNF166	5.6	2.14e-08	13.3	1.57e-40	NA	NA
RNF41	NA	NA	-5.70909	1.14e-08	-0.296498	0.767
RP1-64K7.4	-15.4926	3.89e-54	NA	NA	NA	NA
RP11-104N10.1	28.3702	4.72e-177	37.5	2.05e-307	NA	NA
RP11-1084J3.1	NA	NA	NA	NA	-29.1264	1.66e-186
RP11-152F13.7	4.74966	2.04e-06	5.84568	5.04e-09	NA	NA
RP11-252C15.1	5.10252	3.35e-07	4.72497	2.3e-06	NA	NA
RP11-259G18.1	4.85988	1.17e-06	5.25767	1.46e-07	NA	NA
RP11-259G18.2	4.92784	8.31e-07	4.99791	5.8e-07	NA	NA
RP11-259G18.3	4.90072	9.55e-07	4.92812	8.3e-07	NA	NA
RP11-268J15.5	-5.29178	1.21e-07	-5.46557	4.61e-08	-5.4633	4.67e-08
RP11-368I7.4	NA	NA	25.6	1.96e-144	NA	NA
RP11-373D23.3	-3.52699	0.00042	-5.42178	5.9e-08	NA	NA
RP11-452H21.4	NA	NA	5.8872	3.93e-09	NA	NA
RP11-46C24.7	-5.5164	3.46e-08	-5.11	3.24e-07	-19.1548	8.82e-82
RP11-498C9.15	NA	NA	NA	NA	-4.89722	9.72e-07
RP11-529H20.6	5.43262	5.55e-08	4.25887	2.05e-05	NA	NA
RP11-545I5.3	5.10322	3.34e-07	4.99138	5.99e-07	NA	NA
RP11-554A11.6	-6.73	1.67e-11	NA	NA	NA	NA
RP11-554A11.7	NA	NA	NA	NA	13.2546	4.25e-40
RP11-554A11.9	-9.33	1.09e-20	-3.38844	0.000703	NA	NA
RP11-578F21.2	11.2082	3.72e-29	NA	NA	NA	NA
RP11-62F24.2	NA	NA	-5.2813	1.28e-07	NA	NA
RP11-761I4.4	-3.65815	0.000254	-6.01826	1.76e-09	NA	NA
RP11-81M19.3	NA	NA	13.4392	3.56e-41	NA	NA
RP11-91P24.1	6.96	3.48e-12	NA	NA	NA	NA
RP13-608F4.1	-6.66063	2.73e-11	NA	NA	NA	NA
RP3-462E2.3	-4.94362	7.67e-07	-4.96666	6.81e-07	NA	NA
RP3-477O4.16	7.07463	1.5e-12	6.38073	1.76e-10	NA	NA
RP4-614O4.11	NA	NA	NA	NA	-6.8046	1.01e-11
RP4-614O4.12	20.4453	6.61e-93	4.73503	2.19e-06	NA	NA
RP5-1085F17.3	-8.41418	3.96e-17	-12.8563	7.93e-38	NA	NA
RP5-1142A6.9	NA	NA	12	3.21e-33	15.2991	7.76e-53
RP5-890E16.2	NA	NA	-7.82757	4.97e-15	-5.03134	4.87e-07
RPL13	-20.2933	1.47e-91	-15.4	3.42e-53	NA	NA
RPL36P4	7.56527	3.87e-14	7.57491	3.59e-14	NA	NA
RPN2	5.69249	1.25e-08	4.80046	1.58e-06	NA	NA
RPS26P8	4.05461	5.02e-05	4.90097	9.54e-07	NA	NA
RPS6KB1	NA	NA	5.24259	1.58e-07	-0.348638	0.727
SCAND1	-8.66426	4.54e-18	NA	NA	NA	NA
SETDB1	-6.81261	9.58e-12	-6.76982	1.29e-11	NA	NA
SLC22A31	11.3003	1.31e-29	12	3.59e-33	NA	NA
SLC24A4	NA	NA	NA	NA	18.3756	2.06e-75
SLC25A10	NA	NA	7.88739	3.09e-15	-2.77936	0.00545
SLC6A17	NA	NA	-8.7926	1.46e-18	NA	NA
SNAI3-AS1	6.6297	3.36e-11	5.46	4.87e-08	NA	NA
SNX11	-6.37414	1.84e-10	-7.02792	2.1e-12	NA	NA
SPATA2L	NA	NA	-40.1	0	NA	NA
SPATA33	NA	NA	8.94	3.97e-19	NA	NA
SRRT	8.76065	1.94e-18	8.92808	4.33e-19	3.03438	0.00241
ST3GAL6	5.99268	2.06e-09	6.24438	4.25e-10	NA	NA
STRA13	-0.53429	0.593	-0.92131	0.357	-5.12329	3e-07
TARS	0.13203	0.895	0.78662	0.432	-9.952	2.47e-23
TMEM109	NA	NA	NA	NA	5.772	7.83e-09
TMEM184B	-8.14294	3.86e-16	-3.6886	0.000225	-0.2737	0.784
TMEM206	4.95819	7.12e-07	4.47935	7.49e-06	2.27206	0.0231
TMEM81	NA	NA	-4.80548	1.54e-06	-5.71403	1.1e-08
TMTC3	-8.468	2.5e-17	-8.34746	6.97e-17	NA	NA
TP53INP2	NA	NA	20.4894	2.68e-93	NA	NA
TPCN2	-10.2	2.22e-24	-12.2606	1.47e-34	NA	NA
TRIM26	NA	NA	NA	NA	4.9399	7.82e-07
TRMT61A	5.09815	3.43e-07	3.41933	0.000628	NA	NA
TRPC4AP	-30.6785	1.1e-206	-25.1573	1.17e-139	NA	NA
TRPM1	-9.25583	2.13e-20	-7.18455	6.74e-13	-1.45811	0.145
TSPAN10	9.48961	2.32e-21	7.27995	3.34e-13	3.00528	0.00265
UFSP1	6.53321	6.44e-11	7.99384	1.31e-15	NA	NA
UQCC1	-16.5145	2.88e-61	-15.726	1e-55	-16.2908	1.15e-59
URAHP	28.0652	2.6e-173	35	1.75e-268	NA	NA
USP35	6.75	1.45e-11	7.93481	2.11e-15	NA	NA
VARS2	NA	NA	NA	NA	5.3668	8.01e-08
VPS9D1	-39.0618	0	-39.6	0	NA	NA
XYLT2	-6.38755	1.69e-10	-6.35112	2.14e-10	NA	NA
ZBTB38	NA	NA	5.01336	5.35e-07	NA	NA
ZBTB7B	NA	NA	5.37743	7.56e-08	1.89743	0.0578
ZNF276	-43.0169	0	-3.5	0.000474	NA	NA
ZNF778	16.0036	1.21e-57	NA	NA	NA	NA
