## Supplementary Table 17 for "Expanded Analysis of Pigmentation Genetics in UK Biobank"

### Sheet: Supplementary Table 17 TWAS tan
ID	not sun exposed - Z	not sun exposed - P	sun exposed - Z	sun exposed - P	Melanocytes - Z	Melanocytes - P
AC003075.4	NA	NA	-9.09379	9.56e-20	NA	NA
AC074117.13	NA	NA	5.34105	9.24e-08	NA	NA
AC109828.1	NA	NA	NA	NA	5.7888	7.09e-09
AC137934.1	27.125	4.99e-162	NA	NA	NA	NA
ACSF3	16.4494	8.47e-61	-5.82371	5.76e-09	-15.3222	5.43e-53
ADAM15	NA	NA	-8.72067	2.77e-18	NA	NA
ADAMTS12	-6.6353	3.24e-11	NA	NA	NA	NA
ADCY3	-7.35853	1.86e-13	-7.25141	4.12e-13	NA	NA
AF131215.4	NA	NA	-5.06219	4.14e-07	NA	NA
ALG12	4.10161	4.1e-05	5.00871	5.48e-07	NA	NA
ANKRD27	-2.67527	0.007467	-5.23868	1.62e-07	NA	NA
ANXA9	-5.34391	9.1e-08	-4.66737	3.05e-06	NA	NA
AP3B2	5.3707	7.84e-08	5.9445	2.77e-09	5.11506	3.14e-07
AP3M2	-4.66084	3.15e-06	-4.848	1.25e-06	-5.94562	2.75e-09
ARNT	NA	NA	0.43194	0.666	-7.82539	5.06e-15
ASIP	39.4831	0	58.4096	0	NA	NA
ASXL1	NA	NA	NA	NA	9.2414	2.43e-20
ATL2	7.91869	2.4e-15	5.93752	2.89e-09	NA	NA
ATP11A	NA	NA	7.7911	6.64e-15	NA	NA
ATRN	-5.47574	4.36e-08	-4.2105	2.55e-05	NA	NA
BAIAP2L2	6.0778	1.22e-09	7.4362	1.04e-13	NA	NA
BAK1P1	NA	NA	17.3829	1.11e-67	NA	NA
C16orf3	16.0988	2.6e-58	-3.46698	0.000526	NA	NA
C9orf72	-5.08493	3.68e-07	-5.24689	1.55e-07	NA	NA
CBFA2T3	NA	NA	-8.14639	3.75e-16	NA	NA
CBX1	5.6324	1.78e-08	4.93	8.14e-07	NA	NA
CBX3P7	NA	NA	-8.22043	2.03e-16	NA	NA
CCDC137	4.16034	3.18e-05	5.43	5.56e-08	NA	NA
CDH15	21.4398	5.68e-102	NA	NA	NA	NA
CDHR3	0.48721	0.626	-1.44091	0.15	-4.98118	6.32e-07
CDK10	-57.0618	0	-52.7804	0	NA	NA
CENPBD1	NA	NA	13.329	1.57e-40	NA	NA
CERS2	NA	NA	-8.09283	5.83e-16	NA	NA
CHMP1A	7.18839	6.56e-13	8.58137	9.37e-18	13.8198	1.94e-43
CNTLN	-0.59482	0.552	-5.5477	2.89e-08	-8.26633	1.38e-16
CNTN1	-5.68565	1.3e-08	-6.13093	8.74e-10	NA	NA
CNTN2	4.16526	3.11e-05	6.8287	8.57e-12	NA	NA
CPNE1	8.80546	1.3e-18	9.2336	2.62e-20	NA	NA
CPNE7	-57.5476	0	-57.3274	0	NA	NA
CSNK1A1	NA	NA	NA	NA	5.3338	9.62e-08
CTD-2228K2.7	5.6713	1.42e-08	5.9602	2.52e-09	5.2463	1.55e-07
CTD-3216D2.5	NA	NA	NA	NA	-20.8743	9.17e-97
CTSS	-8.68786	3.69e-18	-6.69192	2.2e-11	NA	NA
CTU2	-8.14085	3.93e-16	-8.72224	2.73e-18	NA	NA
CYBA	NA	NA	-17.3607	1.64e-67	NA	NA
CYBRD1	7.82746	4.98e-15	5.51926	3.4e-08	NA	NA
DBNDD1	43.4977	0	43.7286	0	NA	NA
DCBLD2	-5.18457	2.17e-07	-5.54043	3.02e-08	NA	NA
DNAJC27-AS1	-6.19214	5.94e-10	NA	NA	NA	NA
ECM1	6.17845	6.47e-10	4.80699	1.53e-06	NA	NA
EDEM2	4.58589	4.52e-06	6.5864	4.51e-11	NA	NA
EFR3B	NA	NA	NA	NA	-8.9176	4.76e-19
EIF6	-17.7085	3.61e-70	-16.6346	3.91e-62	NA	NA
EMX2	NA	NA	6.45549	1.08e-10	NA	NA
EPM2A	5.5172	3.44e-08	5.7	1.2e-08	NA	NA
ERCC4	5.47951	4.27e-08	NA	NA	NA	NA
EXOC2	-14.9275	2.18e-50	-26.9	1.61e-159	-20.3839	2.32e-92
FAM134A	NA	NA	4.94163	7.75e-07	NA	NA
FAM83C	27.7549	1.52e-169	28.8199	1.21e-182	NA	NA
FANCA	-45.1297	0	-43.5386	0	NA	NA
FBXO30	NA	NA	5.36	8.47e-08	NA	NA
FER1L4	8.54294	1.31e-17	8.598	8.11e-18	NA	NA
GAB2	6.4803	9.15e-11	7.00115	2.54e-12	-5.05764	4.24e-07
GAS8	25.5915	1.9e-144	38.3552	0	NA	NA
GBA	8.1736	2.99e-16	NA	NA	NA	NA
GDI2	7.42965	1.09e-13	7.20234	5.92e-13	NA	NA
GGT7	-16.469	6.13e-61	-2.3224	0.0202	NA	NA
GOLPH3L	-9.06443	1.25e-19	-8.90494	5.34e-19	NA	NA
GRK4	-3.49	0.000483	-3.44691	0.000567	-5.0014	5.69e-07
GSS	21.9948	3.23e-107	18.7845	1.01e-78	-18.6481	1.31e-77
HAL	5.83434	5.4e-09	6.07258	1.26e-09	NA	NA
HERC2	NA	NA	NA	NA	-37.7809	0
HERC2P9	-9.8179	9.42e-23	-4.91484	8.89e-07	8.86515	7.64e-19
HLA-A	NA	NA	NA	NA	-5.49396	3.93e-08
HMCN1	NA	NA	5.26631	1.39e-07	NA	NA
HORMAD1	-8.63419	5.91e-18	-8.83392	1.01e-18	NA	NA
IKBKB	3.49302	0.000478	5.55765	2.73e-08	NA	NA
IRF4	NA	NA	-47.7	0	-37.538	0
ITCH	NA	NA	14.3683	8.18e-47	NA	NA
JAZF1	4.22328	2.41e-05	NA	NA	9.59228	8.62e-22
KCTD21-AS1	0.680076	0.496	0.61532	0.538	5.66821	1.44e-08
KIAA0930	NA	NA	NA	NA	7.05291	1.75e-12
LEKR1	6.6272	3.42e-11	5.28484	1.26e-07	NA	NA
LGMN	NA	NA	NA	NA	-4.9776	6.44e-07
LINC00568	7.60242	2.91e-14	6.38801	1.68e-10	NA	NA
LINC00886	-6.34009	2.3e-10	-5.31305	1.08e-07	NA	NA
MAFF	NA	NA	NA	NA	8.34379	7.19e-17
MANBAL	-12.0266	2.57e-33	-12.8572	7.83e-38	NA	NA
MAP1LC3A	-10.2937	7.52e-25	-17.4116	6.73e-68	NA	NA
MAPRE1	7.52748	5.17e-14	7.2977	2.93e-13	NA	NA
MC1R	-4.47804	7.53e-06	8.5041	1.83e-17	NA	NA
MED20	6.229	4.7e-10	6.42	1.4e-10	NA	NA
METTL15P1	-7.74227	9.77e-15	-5.3594	8.35e-08	NA	NA
MMP24	19.1245	1.58e-81	25.454	6.38e-143	NA	NA
MMP24-AS1	3.32221	0.000893	11.3829	5.09e-30	NA	NA
MROH8	-0.70637	0.48	5.7929	6.92e-09	NA	NA
MTMR10	4.9791	6.39e-07	3.99877	6.37e-05	-6.37714	1.8e-10
MVD	NA	NA	12.8719	6.48e-38	NA	NA
MXD3	5.9415	2.82e-09	4.7679	1.86e-06	NA	NA
MYH7B	-5.03781	4.71e-07	-25.0831	7.6e-139	NA	NA
NAALAD2	-7.88066	3.26e-15	-1.8643	0.0623	NA	NA
NARS2	5.63828	1.72e-08	5.78134	7.41e-09	NA	NA
NCOA6	38.7736	0	NA	NA	NA	NA
NDRG3	-12.392	2.89e-35	-12.7197	4.6e-37	NA	NA
NEK4	4.90159	9.51e-07	4.9256	8.41e-07	NA	NA
NOX4	NA	NA	3.34724	0.000816	-17.4064	7.38e-68
NRBP1	5.631	1.79e-08	5.91248	3.37e-09	NA	NA
NUAK2	NA	NA	4.95748	7.14e-07	NA	NA
OCA2	NA	NA	-9.57684	1e-21	-39.4505	0
PARP10	-5.20101	1.98e-07	-4.47701	7.57e-06	NA	NA
PDE8A	NA	NA	NA	NA	5.35035	8.78e-08
PDLIM1P4	-6.3901	1.66e-10	-6.31831	2.64e-10	NA	NA
PIEZO1	NA	NA	-18.2074	4.51e-74	NA	NA
PIGU	32.611	2.86e-233	NA	NA	NA	NA
PLA2G6	-6.74665	1.51e-11	NA	NA	NA	NA
PPM1G	4.82936	1.37e-06	5.05118	4.39e-07	NA	NA
PRDM7	NA	NA	NA	NA	-13.5109	1.35e-41
PRELID1	-6.6342	3.26e-11	-6.8058	1e-11	NA	NA
PROCR	20.1847	1.33e-90	10.1286	4.13e-24	NA	NA
PSEN2	-5.29752	1.17e-07	-5.54384	2.96e-08	NA	NA
PSMD4	6.93731	4e-12	NA	NA	NA	NA
RAB38	-3.57974	0.000344	-5.31713	1.05e-07	NA	NA
RALY	NA	NA	-5.3117	1.09e-07	NA	NA
RMDN2	9.26042	2.04e-20	8.64375	5.44e-18	NA	NA
RNF166	-6.14025	8.24e-10	-14.2101	7.94e-46	NA	NA
RP1-64K7.4	19.3512	1.99e-83	NA	NA	NA	NA
RP11-104N10.1	-28.0091	1.26e-172	-37.4418	8.15e-307	NA	NA
RP11-1084J3.1	NA	NA	NA	NA	22.6925	5.32e-114
RP11-152F13.7	-6.4568	1.07e-10	-6.32953	2.46e-10	NA	NA
RP11-324E6.6	3.16939	0.00153	5.07726	3.83e-07	NA	NA
RP11-368I7.4	NA	NA	-27.8706	6.07e-171	NA	NA
RP11-373D23.3	3.77631	0.000159	5.69525	1.23e-08	NA	NA
RP11-46C24.7	7.81118	5.67e-15	7.27503	3.46e-13	22.3617	9.29e-111
RP11-532F6.3	8.1337	4.17e-16	6.83	8.71e-12	NA	NA
RP11-540B6.6	-4.9397	7.82e-07	NA	NA	NA	NA
RP11-545I5.3	-5.5374	3.07e-08	-5.09	3.61e-07	NA	NA
RP11-54A4.2	NA	NA	5.83306	5.44e-09	NA	NA
RP11-554A11.7	NA	NA	NA	NA	-9.57876	9.82e-22
RP11-554A11.9	8.01314	1.12e-15	3.93481	8.33e-05	NA	NA
RP11-578F21.2	-6.0479	1.47e-09	NA	NA	NA	NA
RP11-62F24.2	NA	NA	5.00743	5.52e-07	NA	NA
RP11-81M19.3	NA	NA	-15.3213	5.51e-53	NA	NA
RP11-893F2.14	NA	NA	NA	NA	5.19	2.1e-07
RP13-608F4.1	6.0053	1.91e-09	NA	NA	NA	NA
RP3-477O4.16	-9.03136	1.7e-19	-8.0639	7.39e-16	NA	NA
RP4-614O4.11	NA	NA	NA	NA	6.6464	3e-11
RP4-614O4.12	-24.5122	1.1e-132	-7.3517	1.96e-13	NA	NA
RP5-1085F17.3	11.043	2.37e-28	15.7787	4.36e-56	NA	NA
RP5-1142A6.9	NA	NA	-15.3419	4.01e-53	-18.8014	7.35e-79
RP6-42F4.1	NA	NA	-5.04251	4.59e-07	NA	NA
RPL13	23.3806	6.73e-121	17.7862	9.04e-71	NA	NA
RPL36P4	-9.44392	3.59e-21	-9.6707	4.02e-22	NA	NA
RPN2	-5.28933	1.23e-07	-4.1399	3.47e-05	NA	NA
SCAND1	8.96365	3.14e-19	NA	NA	NA	NA
SETDB1	9.30784	1.3e-20	9.19025	3.92e-20	NA	NA
SLC17A5	NA	NA	NA	NA	-5.2841	1.26e-07
SLC22A31	-12.47	1.09e-35	-13.8399	1.46e-43	NA	NA
SLC23A3	-5.31114	1.09e-07	-5.07823	3.81e-07	NA	NA
SLC24A4	NA	NA	NA	NA	-9.3523	8.58e-21
SLC25A10	NA	NA	-7	2.65e-12	NA	NA
SNAI3-AS1	-8.8495	8.79e-19	-7.8101	5.71e-15	NA	NA
SNX11	5.03864	4.69e-07	5.17	2.35e-07	NA	NA
SPATA2L	NA	NA	40.6004	0	NA	NA
SPATA33	NA	NA	-8.7871	1.53e-18	NA	NA
SRRT	-4.71799	2.38e-06	-5.35621	8.5e-08	NA	NA
ST3GAL6	-5.08126	3.75e-07	-4.92713	8.34e-07	NA	NA
STAG3L5P	-3.88649	0.000102	-4.02266	5.75e-05	-5.37858	7.51e-08
STAG3L5P-PVRIG2P-PILRB	NA	NA	NA	NA	-5.45909	4.79e-08
TARS	-1.0015	0.317	-1.8524	0.064	12.8271	1.16e-37
TM9SF4	NA	NA	-4.9988	5.77e-07	NA	NA
TMED8	-2.8639	0.00418	-5.01529	5.3e-07	-4.7178	2.38e-06
TMEM184B	7.85007	4.16e-15	2.91296	0.00358	NA	NA
TMEM81	NA	NA	4.35611	1.32e-05	5.37286	7.75e-08
TMTC3	8.68175	3.9e-18	9.02842	1.74e-19	NA	NA
TP53INP2	NA	NA	-23.7622	8.22e-125	NA	NA
TPCN2	6.02071	1.74e-09	7.59967	2.97e-14	NA	NA
TRPC4AP	35.7339	1.18e-279	30.4445	1.41e-203	NA	NA
TRPM1	10.6032	2.88e-26	8.98491	2.59e-19	NA	NA
TSPAN10	-9.20524	3.41e-20	-7.56	3.92e-14	NA	NA
TSPY26P	5.8175	5.97e-09	6.4735	9.57e-11	NA	NA
UQCC1	19.8987	4.18e-88	18.9399	5.35e-80	19.4784	1.67e-84
URAHP	-29.5808	2.64e-192	-37.052	1.67e-300	NA	NA
VPS9D1	39.8652	0	40.3751	0	NA	NA
VPS9D1-AS1	NA	NA	6.16178	7.19e-10	NA	NA
XYLT2	5.24975	1.52e-07	5.11	3.15e-07	NA	NA
ZBTB7B	NA	NA	-9.40374	5.27e-21	NA	NA
ZNF276	44.5598	0	1.62447	0.104	NA	NA
ZNF778	-18.5228	1.35e-76	NA	NA	NA	NA
