## Supplementary Table 18 for "Expanded Analysis of Pigmentation Genetics in UK Biobank"

### Sheet: Sheet1
red overlap	blonde overlap	skin overlap	tan overlap
TSPAN10	DSTYK	IRF4	HLA-A
ASIP	PKDCC	CNTN1	PLA2G6
OCA2	EXOC2	LEKR1	ATP11A
PKHD1	FRAS1	AP3M2	CNTN2
HERC2	NAALAD2	RASA2	MXD3
ADCY3	RASA2	ADAMTS12	IRF4
MC1R	PPP1R13B	SLC6A17	TPCN2
	PNPO	EZR	ERCC4
	CKB	AP3B2	NOX4
	PPM1A	TPCN2	ADAMTS12
	NARS2	TMEM184B	EFR3B
	CPT1A	SRRT	KIAA0930
	OTUD7B	SNX11	EMX2
	OCA2	OCA2	TMTC3
	MC1R	AP1G1	ANXA9
	TPCN2	MRPL21	CNTN1
	SNX16	ATL2	ATRN
	SLC24A4	CNTN2	NUAK2
	OXLD1	AMACR	SLC24A4
	IRF4	HERC2	JAZF1
	TRPC4AP	SLC24A4	CYBRD1
	PPM1G	MAFF	RAB38
	DIRC2	ADCY3	MC1R
	PPFIBP2	TSPAN10	GAB2
	STAT4	TMTC3	C9orf72
	CNTN2	EXOC2	ADCY3
	KRT36	CNTLN	HAL
	CDK5RAP3	ZBTB38	EXOC2
	GPR98	RMDN2	ATL2
	PIGU	ST3GAL6	SLC25A10
	NOX4	KIAA0930	OCA2
	HADH	ATXN3	CNTLN
	MARK3	IGHMBP2	GDI2
	PIGV	MLXIPL	RMDN2
	MTL5	HMCN1	DCBLD2
	NPLOC4	NAALAD2	LEKR1
	FADS2	GAB2	NAALAD2
	TMTC3	ASIP	ARNT
	NDRG3	CYBRD1	PDE8A
	DENND1A	BTN3A2	AP3M2
	DOCK8	LRP5	ASIP
	MRPL21	MC1R	TRPM1
	ZFYVE16	EMX2
	LRP5	GTF2H1
	JAZF1	EFR3B
	XPA	SLC25A10
	HERC2	NOX4
	ZBTB38	TRPM1
	ATXN3	PKHD1
	GSS	ARNT
	ADAMTS12	NARS2
	GCGR	RAB38
	SNX11	ATP11A
	ARHGAP24
	RIN3
	IL16
	EZR
	ASIP
	ACHE
	C9orf66
	AC011294.3
	IGHMBP2
	CDC42BPA
	HOXB3
	BRE
	KRT31
	HPS5
	SLC25A10
	UQCC1
	IRX1
	GAB2
	MAP1LC3A
