## Supplementary Table 19 for "Expanded Analysis of Pigmentation Genetics in UK Biobank"

### Sheet: Sheet1
1=red, 2=blonde, 3=skin colour, 4=tanning response
1 only	2 only	3 only	4 only	1+2	1+3	1+4	2+3	2+4	3+4	1+2+3	1+2+4	1+3+4	2+3+4	all
FTO	GPR180	DHODH	NOTCH2		TSPAN10	POMC	C6orf99	NUAK2	EMX2	FSCN2	MFSD12		TRIM77	ASIP
GPR161	HOXC13	TRIM49D1	ENTPD6		PKHD1		RASA2	DSTYK	TIPARP	NDUFS4	DNAJC27		FOSL2	APBA2
TFAP2B	BRE	AP1G1	LMX1B				ATXN7L1	AC011294.3	AMACR	C17orf70	ACTG1		KIAA2026	NPLOC4
TIPRL	C2orf91	HAAO	DNMT3A				SKAP1	CDC42EP3	PDE4D	ARL15	ADCY3		ATP2B1	MYEOV
	CDK14	STRBP	USP49				EDNRB	JAZF1	AHR	CRYAA			NOX4	GOLGA8M
	KBTBD8	GTF2H1	ATXN1L				MUC3A	CDKAL1	NINL	HERC2			SLC24A4	MITF
	WDPCP	DDB1	ZSWIM6				SYNGR1	NSG1	FAM46A	SIK1			CPT1A	MC1R
	VGLL4	IST1	ANKRD54				ERMP1		ARHGEF37				GPR98	CCND1
	KLF14	HIST1H4H	KTN1				ALDH3B2		TRIM49				SOX5	OCA2
	GCNT2	SOX2	MKL2				PAX3		GCKR				TRIM49C	MSX2
	RUNX1	TAF4B	ZNRD1				MRGPRD		PDE4B				AL033381.1	TYR
	ZBTB17	IL33	KIF2A				ALX1		LYRM9				RAB38	NSG2
	TEX37	SLC38A4	GSE1				PLEKHA7		LEKR1				CNTLN	SLC45A2
	TRIM56	KDM2A	SLC15A4				SP2		TRPS1				SCD
	RSF1	GRK7	SMIM15				GAL		SGIP1				TPCN2
	CDC5L	ACSS1	NKX2-4				ATXN3		CYBRD1				EXOC2
	LGR4	UGT1A8	C5orf64				SLC45A1		SNX13				DCT
	GCGR	CORO7-PAM16	ZBTB21				NARS2		EFR3B				AP3M2
	XPA	HMCN1	RP11-680G10.1				SNX11		EFTUD1				C12orf50
	MTX2	MAST4	FAM182B				RP11-1055B8.7		AGR3				KITLG
	INSC	RAI14					EPHA4		TRPM1				RUNX3
	DNAJB12	LRRC59					SP6		RP11-1084J3.4				FOXQ1
	HNRNPA3	LRRIQ1					RASSF9		UPK3A				NFASC
	MAP1LC3A	SRRT					IGHMBP2		CNTN1				SLC25A10
	LIN7C	TAT					SLC12A9		RAB32				DUSP22
	MIER3	RANBP6					SOS2		RMDN2				CPSF2
	ACTBL2	FAM129B					EZR		PPARGC1B				SLC24A5
	RSPO2	SHOC2					POC1B		FAT3				GABRG3
	PLB1	BTN3A2					RPL3		MCF2L				FOXD3
	AREGB	BYSL					IL16		TXNL4B				ADAMTS12
	AHNAK	RALGPS1					LRP5		HIVEP3				RXFP3
	PLK2	RP11-152F13.10					SLAIN1		ARNT				CNTN2
	GOSR2	MARVELD3					ACHE		CYP1B1				KIAA0930
	ACAD10	KCTD1					CEP290		RAB11FIP2				CTSC
	PIGU	TTC27					MAP1LC3B2		UBC				TGDS
	TRPC4AP	GORAB					UNC93B1		ATP8B4				IRF4
	DUS1L	MAFF					SLC38A2		NLK				SOX6
	AC022431.2	ALG6					MGAT4C		ADO				BNC2
	HADH	ID4					CAMTA1		CADM2				TMTC3
	CKB	CHKA					PDE6G		ATP11A				TMCC2
	NRG2	MLXIPL					OXLD1		ATL2				PPP6R3
	KREMEN1	SEMA6D					ZBTB38		SLC6A17				NAALAD2
	CCND2	GRB2					GPC6		HLA-A				CHORDC1
	SUCNR1	TMEM184B					ATP1B3		SCARB1				GAB2
	C1orf127	ACSF2					SUV420H1						LURAP1L
	CD82	SRPK2					OSBPL7						GRM5
	EN1	TENM4					HOXB1						TYRP1
	RCOR3	AP3B2					ERRFI1						DUSP6
	SPAG4	HLA-F					FAM189A1						MRGPRF
	CLIC5	THADA											ATG4C
	DIRC2	BCL11B											LEMD1
	EML4	ST3GAL6											MRPL21
	PIGV	UBL4B											MED13L
	CUX1	KIAA0195
	SAMD12	NUP50
	TET2	PER3
	AXIN2	HLA-G
	HDAC4
	CSGALNACT1
	ETV1
	TRIP11
	PPM1G
	KRT31
	MTERF
	MYO1B
	NR3C2
	HDAC9
	TSPAN19
	EDEM2
	ZDHHC18
	SRC
	DOCK8
	RAPGEFL1
	SASH1
	DLGAP4
	BNC1
	TNFRSF9
	KAT6A
	WIF1
	TMEM45B
	GPBP1
	CCER1
	PLXNB2
	OTUD7B
	CPEB1
	ASB1
	RAB6B
	CDK15
	RBL1
	PTPN14
	SGMS2
	SHC4
	BARX2
	AP001888.1
	SYTL3
	DYNLRB1
	NIPAL3
	PNPO
	ROCK2
	FOXE1
	UQCC1
	TBC1D30
	NPEPPS
	SMAD6
	SNX16
	OSTC
	AKAP1
	PTHLH
	ARHGAP1
	PEX14
	FADS2
	C12orf29
	BDNF
	EPG5
	BCAS1
	SUPT3H
	PSMB7
	ITPK1
	NID1
	DLX4
	HEMGN
	DOCK10
	DENND1A
	B3GNTL1
	FRAS1
	ZNF831
	E2F6
	CDK18
	FST
	MRAS
	RFNG
	NEK6
	ZNF618
	MAGEF1
	TMEM163
	FZD1
	PTPN11
	RAD51B
	FZD7
	RASSF6
	PARP11
	PKDCC
	IFLTD1
	EXT1
	OVOL1
	HHIP
	CXXC4
	LEF1
	MYCBP2
	RYBP
	TNFRSF4
	UTS2
	FMN2
	TMC3
	PARK7
	DDIT4
	LHX2
	SEMA4B
	MRPL39
	EPB41L1
	SAA1
	SDF4
	C14orf2
	RGS9
	SGK1
	GSS
	PEBP4
	BMP7
	PARP14
	CHMP4C
	TPX2
	POU4F1
	ALX4
	FGF19
	SAA2
	SLC6A15
	B3GNT8
	LRRC9
	KCNH1
	TAC4
	RUNX2
	RGS22
	SEMA6A
	KRT86
	FREM2
	PADI3
	SOGA1
	BCAT1
	NFIB
	TFAP2C
	CHL1
	FIP1L1
	MYRF
	CDK5RAP3
	MOCS2
	IGFBP4
	PRDM8
	CREM
	C11orf30
	RPL34
	WDR63
	ZMIZ1
	THNSL2
	NFIA
	HPS5
	NYAP2
	INHBA
	ORAOV1
	AC079354.1
	ZFYVE16
	MAP3K1
	ZFP36L1
	ARHGAP24
	CCNY
	PRR9
	EDN3
	BMP4
	IRX1
	CATSPERB
	TBCD
	ABHD16A
	MYL4
	KRT36
	SGOL1
	SYNE2
	SMAD3
	CREB5
	WNT7B
	PPFIBP2
	VPS8
	RIN3
	SEMA5B
	C8orf86
	KCTD14
	TARDBP
	KRT39
	VAMP3
	ATPIF1
	CCDC91
	CDC42BPA
	CA6
	LYST
	MKLN1
	MYADML2
	MCC
	GDF5OS
	SLA2
	EIF5
	VPS45
	KLHDC8A
	ERGIC3
	LOR
	WIPF2
	NDRG3
	SCEL
	CYP2U1
	FGF5
	ATXN10
	SOX21
	LRIG1
	C4orf22
	ITGB3
	ASPSCR1
	STAT4
	PPM1A
	MTL5
	HOXD8
	ZC3HC1
	OGFOD3
	EFNA3
	TWIST2
	HLA-C
	OLFML1
	TACC1
	C11orf24
	ENO1
	NOTUM
	MARK3
	ATP5SL
	HOXB3
	AKAP12
	MSI2
	GYPA
	C9orf66
	SPZ1
	KRT23
	DNM2
	MPDZ
	PARP15
	AAR2
	LRRN2
	GALNT4
	RGS3
	PPP1R13B
	HOXD9
	KRT35
	MBNL1
